# Distinct Effects of Aging and Klotho Deletion on the Choroid Plexus

**DOI:** 10.1101/2025.11.07.686549

**Authors:** Zahra Fanaei-Kahrani, Tushar Patel, Christina Valkova, Alexander Gloria, Justine Wagner, Heike Heuer, Markus Schwaninger, Steve Hofmann, Reinhard Bauer, Christoph Kaether

## Abstract

Klotho (Kl) is an anti-aging protein primarily produced in the kidney and the choroid plexus (CP, where it regulates cerebrospinal fluid composition and exerts neuroprotective effects. Here, we investigated the age-dependent consequences of a CP-specific Kl deletion on CP structure and function using mice lacking KL exclusively in CP epithelial cells (Kl^ΔCP^). In control mice, aging markedly disrupted CP architecture and cilia organization both in the lateral (LV-CP) and fourth ventricle (FV-CP). While CP-specific Kl deletion alone caused no major structural changes it induced region- and age-dependent calcification: FV-CP calcification increased in both aged and young Kl^ΔCP^ mice, whereas LV-CP calcification emerged only in older Kl^ΔCP^ mice. Proteomic analysis of the CP and hippocampus revealed mild molecular alterations, suggesting compensatory mechanisms that preserve structural and functional stability despite calcium dysregulation. Consistently, Kl^ΔCP^ mice exhibited no significant behavioral or cognitive deficits. Overall, Kl deficiency sensitizes the CP to age-related calcification prior to overt structural decline, revealing a region-specific and functional link between Klotho, calcium imbalance, and brain aging.
