## Supplementary material for "Distinct Effects of Aging and Klotho Deletion on the Choroid Plexus": suppl. table S1

### Sheet: READ ME
Fanaei-Kahrani et al. Manuscript: Distinct Effects of Aging and Klotho Deletion on the Choroid Plexus, Suppl. Excel table S1
Description: List of proteins in all ages that have significantly disregulated when comparing KlDCP/Ctrl1 and KlDCP/ Ctrl2 in FV-CP
Cut off: log2FoldChange>0.6 and <-0.6, Q value (p adjusted)<0.05
FV-CP: Fourth ventricle choroid plexus
Timepoint represent the age of the mice

### Sheet: Suppl. excel-table S1
Group	log2FoldChange	padj	Differential	Genes	delabel	Timepoint
A2RTL5	1.56937	0.030487	Upregulated	Rsrc2	Rsrc2	2_3_Ctrl1
P51807	-1.38019	0.0442987	Downregulated	Dynlt1	Dynlt1	2_3_Ctrl1
P56379	2.0962	0.030487	Upregulated	Mp68	Mp68	2_3_Ctrl1
Q02105	1.47906	0.0165945	Upregulated	C1qc	C1qc	2_3_Ctrl1
Q09143	0.621592	0.030487	Upregulated	Slc7a1	Slc7a1	2_3_Ctrl1
Q7TMS5	-0.645964	0.0220004	Downregulated	Abcg2	Abcg2	2_3_Ctrl1
Q80TR1	-0.894618	0.030487	Downregulated	Adgrl1	Adgrl1	2_3_Ctrl1
Q86YZ3	1.89088	0.0296622	Upregulated	NaN	HRNR	2_3_Ctrl1
Q8BP27	0.74568	0.0292437	Upregulated	Sfr1	Sfr1	2_3_Ctrl1
Q8CI15	1.25546	0.00224131	Upregulated	Sphk1	Sphk1	2_3_Ctrl1
Q8R2K1	-0.624121	0.030487	Downregulated	Fuom	Fuom	2_3_Ctrl1
Q925P2	-0.84239	0.030487	Downregulated	Ceacam2	Ceacam2	2_3_Ctrl1
Q9CQY1	3.28367	0.0165945	Upregulated	Atg12	Atg12	2_3_Ctrl1
Q9CR76	-1.5413	0.0188289	Downregulated	Tmem186	Tmem186	2_3_Ctrl1
Q9D074	2.93247	6.05E-09	Upregulated	Mgrn1	Mgrn1	2_3_Ctrl1
Q9ES56	-0.731496	0.0205496	Downregulated	Trappc4	Trappc4	2_3_Ctrl1
Q9ESG4	-0.725204	0.030487	Downregulated	Tmem27	Tmem27	2_3_Ctrl1
Q9ET80	-1.35346	0.000217264	Downregulated	Jph1	Jph1	2_3_Ctrl1
Q9R269	-0.819156	0.0188289	Downregulated	Ppl	Ppl	2_3_Ctrl1
O08738	-0.619673	0.033709	Downregulated	Casp6	Casp6	2_3_Ctrl2
O35075	-0.635396	0.00717432	Downregulated	Dscr3	Dscr3	2_3_Ctrl2
O54962	1.35907	0.0285092	Upregulated	Banf1	Banf1	2_3_Ctrl2
P02301;P84244	2.05507	0.00132129	Upregulated	H3f3c;H3f3a	H3f3c;H3f3a	2_3_Ctrl2
P07759	1.35549	0.0002178	Upregulated	Serpina3k	Serpina3k	2_3_Ctrl2
P29788	1.01591	0.0295263	Upregulated	Vtn	Vtn	2_3_Ctrl2
P42567	0.667502	0.0002178	Upregulated	Eps15	Eps15	2_3_Ctrl2
P42703	0.993009	0.0200359	Upregulated	Lifr	Lifr	2_3_Ctrl2
Q02105	1.36504	0.0125556	Upregulated	C1qc	C1qc	2_3_Ctrl2
Q09143	0.684484	0.0298807	Upregulated	Slc7a1	Slc7a1	2_3_Ctrl2
Q61885	1.50652	0.0295517	Upregulated	Mog	Mog	2_3_Ctrl2
Q64FW2	-1.36517	0.0277595	Downregulated	Retsat	Retsat	2_3_Ctrl2
Q86YZ3	1.56301	0.0279319	Upregulated	NaN	HRNR	2_3_Ctrl2
Q8BP27	0.753827	0.00886944	Upregulated	Sfr1	Sfr1	2_3_Ctrl2
Q8CH02	1.13329	0.0002178	Upregulated	Sugp1	Sugp1	2_3_Ctrl2
Q8CIM3	-0.657422	0.0279319	Downregulated	D2hgdh	D2hgdh	2_3_Ctrl2
Q8K3A9	-0.601396	0.00181375	Downregulated	Mepce	Mepce	2_3_Ctrl2
Q8K448	-0.895067	0.0002178	Downregulated	Abca5	Abca5	2_3_Ctrl2
Q8VEH3	-0.846943	0.0126472	Downregulated	Arl8a	Arl8a	2_3_Ctrl2
Q9CQJ8	0.853064	0.00886944	Upregulated	Ndufb9	Ndufb9	2_3_Ctrl2
Q9CQY1	4.03069	0.015869	Upregulated	Atg12	Atg12	2_3_Ctrl2
Q9CR76	-1.53064	0.00570583	Downregulated	Tmem186	Tmem186	2_3_Ctrl2
Q9D6H2	-1.54271	0.00380194	Downregulated	Hspb11	Hspb11	2_3_Ctrl2
Q9QUR8	3.06704	0.0108454	Upregulated	Sema7a	Sema7a	2_3_Ctrl2
Q9R0Q9	-0.943889	0.00534292	Downregulated	Mpdu1	Mpdu1	2_3_Ctrl2
O09114	-1.32467	0.00294997	Downregulated	Ptgds	Ptgds	5_6_Ctrl1
O88286	1.51316	0.042035	Upregulated	Wiz	Wiz	5_6_Ctrl1
P03953	1.57231	0.0320951	Upregulated	Cfd	Cfd	5_6_Ctrl1
P17879;Q61696	0.921449	1.57E-06	Upregulated	Hspa1b;Hspa1a	Hspa1b;Hspa1a	5_6_Ctrl1
P19157	0.845588	0.0201882	Upregulated	Gstp1	Gstp1	5_6_Ctrl1
P22935	-1.50787	0.0280738	Downregulated	Crabp2	Crabp2	5_6_Ctrl1
P28843	-2.08681	0.0122774	Downregulated	Dpp4	Dpp4	5_6_Ctrl1
P43024	0.943321	0.0122774	Upregulated	Cox6a1	Cox6a1	5_6_Ctrl1
P48774	0.738992	0.0122774	Upregulated	Gstm5	Gstm5	5_6_Ctrl1
P70404	0.74794	0.0320951	Upregulated	Idh3g	Idh3g	5_6_Ctrl1
P97300	0.760659	0.0122774	Upregulated	Nptn	Nptn	5_6_Ctrl1
P97370	-0.908348	0.0167032	Downregulated	Atp1b3	Atp1b3	5_6_Ctrl1
Q02788	-1.65624	0.0167032	Downregulated	Col6a2	Col6a2	5_6_Ctrl1
Q04857	-1.76604	0.0122774	Downregulated	Col6a1	Col6a1	5_6_Ctrl1
Q3UFY7	1.13174	0.0281234	Upregulated	Nt5c3b	Nt5c3b	5_6_Ctrl1
Q3UGP8	-3.60469	6.54E-20	Downregulated	Alg10b	Alg10b	5_6_Ctrl1
Q60737	0.755203	0.00578249	Upregulated	Csnk2a1	Csnk2a1	5_6_Ctrl1
Q61072	-0.743085	0.0122774	Downregulated	Adam9	Adam9	5_6_Ctrl1
Q6P8J2	0.656156	0.0250531	Upregulated	Sat2	Sat2	5_6_Ctrl1
Q8BRG8	-0.893221	0.0466477	Downregulated	Tmem209	Tmem209	5_6_Ctrl1
Q8BTG3	1.28204	3.05E-05	Upregulated	Tcp11l1	Tcp11l1	5_6_Ctrl1
Q8BYZ1	1.09824	0.0122774	Upregulated	Abi3	Abi3	5_6_Ctrl1
Q8C6I2	1.32528	0.0421961	Upregulated	Sdhaf2	Sdhaf2	5_6_Ctrl1
Q8CE96	1.7629	0.0280738	Upregulated	Trmt6	Trmt6	5_6_Ctrl1
Q8K0Z7	0.867674	0.0167032	Upregulated	Taco1	Taco1	5_6_Ctrl1
Q8K3J1	0.631924	0.0224955	Upregulated	Ndufs8	Ndufs8	5_6_Ctrl1
Q8K448	-0.831867	0.0122774	Downregulated	Abca5	Abca5	5_6_Ctrl1
Q8R5F7	1.32724	0.0280738	Upregulated	Ifih1	Ifih1	5_6_Ctrl1
Q91WE6	-0.81045	0.0259732	Downregulated	Cdkal1	Cdkal1	5_6_Ctrl1
Q91YR5	1.13257	0.0280738	Upregulated	Mettl13	Mettl13	5_6_Ctrl1
Q9CQ40	1.49411	0.0378346	Upregulated	Mrpl49	Mrpl49	5_6_Ctrl1
Q9CQJ8	0.706468	8.88E-07	Upregulated	Ndufb9	Ndufb9	5_6_Ctrl1
Q9CQQ7	0.922666	4.34E-05	Upregulated	Atp5f1	Atp5f1	5_6_Ctrl1
Q9D0G0	0.880825	0.0224955	Upregulated	Mrps30	Mrps30	5_6_Ctrl1
Q9DB27	1.06022	0.042035	Upregulated	Mcts1	Mcts1	5_6_Ctrl1
Q9JJI8	0.701065	0.0266047	Upregulated	Rpl38	Rpl38	5_6_Ctrl1
O35963	-1.02713	0.0441379	Downregulated	Rab33b	Rab33b	5_6_Ctrl2
P02769	-2.27236	0.0269961	Downregulated	NaN	ALB	5_6_Ctrl2
P16092	-1.38759	0.000502835	Downregulated	Fgfr1	Fgfr1	5_6_Ctrl2
P17879;Q61696	1.13107	2.09E-15	Upregulated	Hspa1b;Hspa1a	Hspa1b;Hspa1a	5_6_Ctrl2
P22935	-1.26504	0.0269961	Downregulated	Crabp2	Crabp2	5_6_Ctrl2
P62311	-1.03414	0.0269961	Downregulated	Lsm3	Lsm3	5_6_Ctrl2
P62700	-1.65689	0.0441379	Downregulated	Ypel5	Ypel5	5_6_Ctrl2
P63054	0.880994	0.00393325	Upregulated	Pcp4	Pcp4	5_6_Ctrl2
P98200	-0.621082	0.021008	Downregulated	Atp8a2	Atp8a2	5_6_Ctrl2
Q05816	-1.03861	0.00620386	Downregulated	Fabp5	Fabp5	5_6_Ctrl2
Q3UGP8	-3.26662	0.00156989	Downregulated	Alg10b	Alg10b	5_6_Ctrl2
Q62507	0.800307	0.0269961	Upregulated	Coch	Coch	5_6_Ctrl2
Q66JZ4	1.69618	0.0441379	Upregulated	TCAIM	TCAIM	5_6_Ctrl2
Q6P3Z3	-0.691698	0.000572212	Downregulated	Thap4	Thap4	5_6_Ctrl2
Q7TPN9	-1.48612	0.0160714	Downregulated	Prr14	Prr14	5_6_Ctrl2
Q8K448	-0.696763	0.0441298	Downregulated	Abca5	Abca5	5_6_Ctrl2
Q8R429	1.68692	0.0269961	Upregulated	Atp2a1	Atp2a1	5_6_Ctrl2
Q91WE6	-0.837059	0.00690236	Downregulated	Cdkal1	Cdkal1	5_6_Ctrl2
Q920A5	0.651376	1.29E-08	Upregulated	Scpep1	Scpep1	5_6_Ctrl2
Q99J09	0.699694	0.00690236	Upregulated	Wdr77	Wdr77	5_6_Ctrl2
Q99M31	-1.06623	0.0189808	Downregulated	Hspa14	Hspa14	5_6_Ctrl2
Q9CR98	-0.747275	0.0360576	Downregulated	Fam136a	Fam136a	5_6_Ctrl2
Q9D074	1.87779	0.0310701	Upregulated	Mgrn1	Mgrn1	5_6_Ctrl2
Q9DAM7	-0.706151	0.0316182	Downregulated	Tmem263	Tmem263	5_6_Ctrl2
Q9DB42	0.791394	0.0441379	Upregulated	Znf593	Znf593	5_6_Ctrl2
Q9JKX4	-1.85223	0.021008	Downregulated	Aatf	Aatf	5_6_Ctrl2
A2AQ07	1.81756	0.0476044	Upregulated	Tubb1	Tubb1	14_15_Ctrl1
P06330	0.873406	0.0468618	Upregulated	NaN	HVM51	14_15_Ctrl1
Q5U4D8	-0.648495	0.00615113	Downregulated	Slc5a6	Slc5a6	14_15_Ctrl1
Q60591	-0.841254	0.0199927	Downregulated	Nfatc2	Nfatc2	14_15_Ctrl1
Q811I0	-1.17554	1.68E-08	Downregulated	Atpaf1	Atpaf1	14_15_Ctrl1
Q9CQW0	1.58009	0.040151	Upregulated	Emc6	Emc6	14_15_Ctrl1
Q9JMD0	-0.718272	0.00300331	Downregulated	Znf207	Znf207	14_15_Ctrl1
P47739	-0.90359	0.0129693	Downregulated	Aldh3a1	Aldh3a1	14_15_Ctrl2
P48441	-2.07746	0.00619232	Downregulated	Idua	Idua	14_15_Ctrl2
Q5U4D8	-1.12491	9.61E-13	Downregulated	Slc5a6	Slc5a6	14_15_Ctrl2
Q66JZ4	1.61149	0.0425237	Upregulated	TCAIM	TCAIM	14_15_Ctrl2
Q8CH40	-0.782373	0.00102905	Downregulated	Nudt6	Nudt6	14_15_Ctrl2
Q8K448	-0.779127	0.000204089	Downregulated	Abca5	Abca5	14_15_Ctrl2
Q8VC65	0.764237	7.84E-05	Upregulated	Nrm	Nrm	14_15_Ctrl2
E9Q414	1.99753	0.00714242	Upregulated	Apob	Apob	20_21_Ctrl1
P45591	-1.1097	1.07E-06	Downregulated	Cfl2	Cfl2	20_21_Ctrl1
Q5SS90	0.617868	0.000261206	Upregulated	Gm11992	Gm11992	20_21_Ctrl1
Q8BH48	1.43583	1.54E-06	Upregulated	Ubap1	Ubap1	20_21_Ctrl1
Q9DBJ3	0.952872	1.09E-05	Upregulated	Baiap2l1	Baiap2l1	20_21_Ctrl1
Q9WVJ9	-0.651664	0.00910764	Downregulated	Efemp2	Efemp2	20_21_Ctrl1
P03921	1.20653	0.00902998	Upregulated	Mtnd5	Mtnd5	20_21_Ctrl2
P17047	-1.20503	0.0418854	Downregulated	Lamp2	Lamp2	20_21_Ctrl2
P54726	-0.755073	0.0371734	Downregulated	Rad23a	Rad23a	20_21_Ctrl2
Q62432	0.964953	0.00331447	Upregulated	Smad2	Smad2	20_21_Ctrl2
Q64345	1.05902	0.0376099	Upregulated	Ifit3	Ifit3	20_21_Ctrl2
Q9CPW7	-1.18982	0.0195428	Downregulated	Zmat2	Zmat2	20_21_Ctrl2
Q9D0Y8	-1.51021	0.0126919	Downregulated	Mrpl52	Mrpl52	20_21_Ctrl2
Q9D7V9	-0.656711	0.040662	Downregulated	Naaa	Naaa	20_21_Ctrl2
