## Supplementary material for "Distinct Effects of Aging and Klotho Deletion on the Choroid Plexus": suppl. table S2

### Sheet: READ ME
Fanaei-Kahrani et al. Manuscript: Distinct Effects of Aging and Klotho Deletion on the Choroid Plexus, Suppl. Excel table S2
Description: List of proteins in all ages that have significantly disregulated when comparing KlDCP/Ctrl1 and KlDCP/ Ctrl2 in LV-CP
Cut off: log2FoldChange>0.6 and <-0.6, Q value (p adjusted)<0.05
LV-CP: Lateral ventricle choroid plexus
Timepoint represent the age of the mice

### Sheet: Suppl. Excel table S2
Group	log2FoldChange	padj	Differential	Genes	delabel	Timepoint
P01831	1.39086	0.000311941	Upregulated	Thy1	Thy1	2_3_Ctrl1
P08551	2.51152	0.0282538	Upregulated	Nefl	Nefl	2_3_Ctrl1
P16330	1.97432	0.0493827	Upregulated	Cnp	Cnp	2_3_Ctrl1
P38060	-1.52646	4.34E-10	Downregulated	Hmgcl	Hmgcl	2_3_Ctrl1
P39054	0.683097	0.0146677	Upregulated	Dnm2	Dnm2	2_3_Ctrl1
P47740	-1.09008	0.00419943	Downregulated	Aldh3a2	Aldh3a2	2_3_Ctrl1
P60904	-0.693523	0.0199024	Downregulated	Dnajc5	Dnajc5	2_3_Ctrl1
P63115	-0.634568	0.00165026	Downregulated	Slc7a10	Slc7a10	2_3_Ctrl1
Q02105	1.0535	0.00223636	Upregulated	C1qc	C1qc	2_3_Ctrl1
Q61301	1.50681	0.00340163	Upregulated	Ctnna2	Ctnna2	2_3_Ctrl1
Q61490	0.944162	0.00849213	Upregulated	Alcam	Alcam	2_3_Ctrl1
Q62433	0.801011	0.00849213	Upregulated	Ndrg1	Ndrg1	2_3_Ctrl1
Q64487	1.28388	0.00805306	Upregulated	Ptprd	Ptprd	2_3_Ctrl1
Q6P3Z3	-0.672908	0.00831662	Downregulated	Thap4	Thap4	2_3_Ctrl1
Q80TL4	1.85889	0.029107	Upregulated	Phf24	Phf24	2_3_Ctrl1
Q80WQ6	1.63566	0.0158345	Upregulated	Rhbdf2	Rhbdf2	2_3_Ctrl1
Q8BUG2	-0.912241	0.000311941	Downregulated	Cndp1	Cndp1	2_3_Ctrl1
Q8BY71	1.23329	0.0158345	Upregulated	Hat1	Hat1	2_3_Ctrl1
Q8C7V3	0.952895	0.0375044	Upregulated	Utp15	Utp15	2_3_Ctrl1
Q8CCK0	-0.758199	0.0449184	Downregulated	H2afy2	H2afy2	2_3_Ctrl1
Q8K448	-1.31498	3.56E-14	Downregulated	Abca5	Abca5	2_3_Ctrl1
Q8R5M8	0.80507	0.0153736	Upregulated	Cadm1	Cadm1	2_3_Ctrl1
Q8VIB3	-0.626279	0.015238	Downregulated	St3gal6	St3gal6	2_3_Ctrl1
Q91VZ6	1.36841	0.0345352	Upregulated	Smap1	Smap1	2_3_Ctrl1
Q91YR9	-0.64079	0.000353171	Downregulated	Ptgr1	Ptgr1	2_3_Ctrl1
Q921N7	0.771567	0.00849213	Upregulated	Tmem70	Tmem70	2_3_Ctrl1
Q9CWS4	1.71749	0.0156241	Upregulated	Cpsf3l	Cpsf3l	2_3_Ctrl1
Q9D882	1.31177	0.00241675	Upregulated	NaN	Fam241b	2_3_Ctrl1
Q9D939	-2.61546	1.86E-08	Downregulated	Sult1c2	Sult1c2	2_3_Ctrl1
Q9DBS9	-0.863137	0.0145806	Downregulated	Osbpl3	Osbpl3	2_3_Ctrl1
Q9DBW0	-0.838415	0.0195653	Downregulated	Cyp4v2	Cyp4v2	2_3_Ctrl1
Q9QXA5	-0.782383	0.0469143	Downregulated	Lsm4	Lsm4	2_3_Ctrl1
Q9QXC1	1.25945	0.0291623	Upregulated	Fetub	Fetub	2_3_Ctrl1
Q9QXE7	-0.699726	0.0104225	Downregulated	Tbl1x	Tbl1x	2_3_Ctrl1
Q9QZX7	0.709028	0.0129442	Upregulated	Srr	Srr	2_3_Ctrl1
Q9WV02	1.48686	0.0104225	Upregulated	Rbmx	Rbmx	2_3_Ctrl1
Q9WVH9	-0.751749	0.0120127	Downregulated	Fbln5	Fbln5	2_3_Ctrl1
Q9Z1B3	1.25182	0.000219382	Upregulated	Plcb1	Plcb1	2_3_Ctrl1
P01867	-0.73861	0.0214157	Downregulated	Igh-3	Igh-3	2_3_Ctrl2
P20917	2.00758	0.0321118	Upregulated	Mag	Mag	2_3_Ctrl2
P21278	0.704201	0.00228467	Upregulated	Gna11	Gna11	2_3_Ctrl2
P63115	-0.740401	0.00161272	Downregulated	Slc7a10	Slc7a10	2_3_Ctrl2
Q02105	1.20227	0.0214157	Upregulated	C1qc	C1qc	2_3_Ctrl2
Q8CCK0	-1.12416	0.0321118	Downregulated	H2afy2	H2afy2	2_3_Ctrl2
Q8K448	-1.16957	0.0482027	Downregulated	Abca5	Abca5	2_3_Ctrl2
Q9D939	-1.98712	0.0214157	Downregulated	Sult1c2	Sult1c2	2_3_Ctrl2
P50637	-3.82985	0.00235921	Downregulated	Tspo	Tspo	5_6_Ctrl1
P51880	-0.673255	0.000361979	Downregulated	Fabp7	Fabp7	5_6_Ctrl1
Q00560	-1.97706	0.0161938	Downregulated	Il6st	Il6st	5_6_Ctrl1
Q02614	-2.5264	0.0126561	Downregulated	Sap30bp	Sap30bp	5_6_Ctrl1
Q3UYI6	-1.11142	0.0494893	Downregulated	Fuz	Fuz	5_6_Ctrl1
Q8BTG3	-1.76174	0.0103735	Downregulated	Tcp11l1	Tcp11l1	5_6_Ctrl1
Q9D3A8	-1.27347	0.00235921	Downregulated	Nos1ap	Nos1ap	5_6_Ctrl1
Q9D939	-0.939583	0.00235921	Downregulated	Sult1c2	Sult1c2	5_6_Ctrl1
Q9DB43	2.23045	0.0148513	Upregulated	Zfpl1	Zfpl1	5_6_Ctrl1
Q9JI78	0.60003	0.0148513	Upregulated	Ngly1	Ngly1	5_6_Ctrl1
Q9WV95	-0.864316	0.0454101	Downregulated	Phlda3	Phlda3	5_6_Ctrl1
P23242	-1.68433	0.00124657	Downregulated	Gja1	Gja1	5_6_Ctrl2
P28652	-0.695559	0.0284923	Downregulated	Camk2b	Camk2b	5_6_Ctrl2
P46096	-1.51376	0.0098935	Downregulated	Syt1	Syt1	5_6_Ctrl2
P50637	-4.14713	1.58E-05	Downregulated	Tspo	Tspo	5_6_Ctrl2
Q00560	-1.82777	0.029885	Downregulated	Il6st	Il6st	5_6_Ctrl2
Q64332	-1.23391	0.0220417	Downregulated	Syn2	Syn2	5_6_Ctrl2
Q8BTG3	-1.51766	0.000986094	Downregulated	Tcp11l1	Tcp11l1	5_6_Ctrl2
Q9D3A8	-1.46647	0.00804091	Downregulated	Nos1ap	Nos1ap	5_6_Ctrl2
Q9ERR1	-0.641942	0.0098935	Downregulated	Ndel1	Ndel1	5_6_Ctrl2
Q9JME5	-1.68376	0.0236569	Downregulated	Ap3b2	Ap3b2	5_6_Ctrl2
Q9QUK3	-1.17338	0.00718621	Downregulated	Cln8	Cln8	5_6_Ctrl2
Q9WV95	-1.02944	0.00124657	Downregulated	Phlda3	Phlda3	5_6_Ctrl2
P09242	-0.703046	0.046475	Downregulated	Alpl	Alpl	14_15_Ctrl1
P10126	0.633844	0.0178297	Upregulated	Eef1a1	Eef1a1	14_15_Ctrl1
P15532	-0.660684	0.0261451	Downregulated	Nme1	Nme1	14_15_Ctrl1
P41731	-0.635042	0.0255836	Downregulated	Cd63	Cd63	14_15_Ctrl1
P43277	1.66631	0.0255836	Upregulated	Hist1h1d	Hist1h1d	14_15_Ctrl1
P47753	0.868922	0.0243035	Upregulated	Capza1	Capza1	14_15_Ctrl1
P51859	-0.622027	0.0178297	Downregulated	Hdgf	Hdgf	14_15_Ctrl1
P61022	-0.728933	0.0302266	Downregulated	Chp1	Chp1	14_15_Ctrl1
P63054	0.869366	0.0365292	Upregulated	Pcp4	Pcp4	14_15_Ctrl1
P63325	0.702483	0.0436497	Upregulated	Rps10	Rps10	14_15_Ctrl1
P84084	-0.645171	0.0101389	Downregulated	Arf5	Arf5	14_15_Ctrl1
P97315	-0.724837	0.0181998	Downregulated	Csrp1	Csrp1	14_15_Ctrl1
Q03146	-0.739675	0.0404226	Downregulated	Ddr1	Ddr1	14_15_Ctrl1
Q3UUG6	-1.16821	0.00582221	Downregulated	Tbc1d24	Tbc1d24	14_15_Ctrl1
Q61830	0.84496	0.0109722	Upregulated	Mrc1	Mrc1	14_15_Ctrl1
Q63918	0.681637	0.00582221	Upregulated	Sdpr	Sdpr	14_15_Ctrl1
Q68FL4	0.624652	0.0467254	Upregulated	Ahcyl2	Ahcyl2	14_15_Ctrl1
Q6PGH2	-0.850168	0.00999196	Downregulated	Hn1l	Hn1l	14_15_Ctrl1
Q6ZWV7	0.700615	0.0249302	Upregulated	Rpl35	Rpl35	14_15_Ctrl1
Q6ZWY3	0.841703	0.0146613	Upregulated	Rps27l	Rps27l	14_15_Ctrl1
Q8CI59	0.736596	0.0249302	Upregulated	Steap3	Steap3	14_15_Ctrl1
Q8K274	0.814816	0.00478495	Upregulated	Fn3krp	Fn3krp	14_15_Ctrl1
Q8VCF0	-0.738668	0.0205895	Downregulated	Mavs	Mavs	14_15_Ctrl1
Q91VM5	1.35271	0.0297705	Upregulated	Rbmxl1	Rbmxl1	14_15_Ctrl1
Q922F4	1.35165	0.0318212	Upregulated	Tubb6	Tubb6	14_15_Ctrl1
Q9CPW4	-0.940471	0.0255836	Downregulated	Arpc5	Arpc5	14_15_Ctrl1
Q9CQK7	-2.11996	0.00145599	Downregulated	Rwdd1	Rwdd1	14_15_Ctrl1
Q9CQY2	-1.09156	0.000498747	Downregulated	Fam103a1	Fam103a1	14_15_Ctrl1
Q9CWF2	-1.09816	0.00275561	Downregulated	Tubb2b	Tubb2b	14_15_Ctrl1
Q9D0E1	1.63358	0.000498747	Upregulated	Hnrnpm	Hnrnpm	14_15_Ctrl1
Q9D855	0.775995	0.00633274	Upregulated	Uqcrb	Uqcrb	14_15_Ctrl1
Q9DAK2	1.07783	0.0274439	Upregulated	Pacrg	Pacrg	14_15_Ctrl1
Q9CQY2	-1.32942	0.0082886	Downregulated	Fam103a1	Fam103a1	14_15_Ctrl2
Q9ESD7	0.72345	4.33E-05	Upregulated	Dysf	Dysf	14_15_Ctrl2
Q9R0B6	0.61541	4.33E-05	Upregulated	Lamc3	Lamc3	14_15_Ctrl2
P04258	2.90185	0.00597799	Upregulated	NaN	COL3A1	20_21_Ctrl1
P56212	0.916788	1.60E-05	Upregulated	Arpp19	Arpp19	20_21_Ctrl1
Q01149	2.42171	0.00740479	Upregulated	Col1a2	Col1a2	20_21_Ctrl1
Q61554	1.49986	0.00311274	Upregulated	Fbn1	Fbn1	20_21_Ctrl1
P32848	2.23371	0.00433894	Upregulated	Pvalb	Pvalb	20_21_Ctrl2
