## Supplementary material for "Distinct Effects of Aging and Klotho Deletion on the Choroid Plexus": suppl. table S3

### Sheet: READ ME
Fanaei-Kahrani et al. Manuscript: Distinct Effects of Aging and Klotho Deletion on the Choroid Plexus, Suppl. Excel table S3
Description: The file shows the proteins that are increased or reduced by age in the Fourth ventricle choroid plexu of KlDCP mice
Cut off: correlation coefficients above 0.9 or below -0.9 (top pearson correlation)
Among these, 218 proteins displayed increased expression with age (above 0.9 ), whereas 263 proteins showed decreased expression with age (below -0.9)
Corr: correlation coefficients
M: Month> representing the age

### Sheet: Suppl. excel-table S3
	M2_3_Tg/Ctrl	M5_6_Tg/Ctrl	M14_15_Tg/Ctrl	M20_21_Tg/Ctrl	Gene	Corr
Q9CQA5	-0.389065	-0.677443	-0.0817027	0.254934	Med4	0.900029
Q9CY00	-0.469952	-0.654109	-0.258383	0.376231	Ttc30b	0.900239
O08848	-0.289491	-0.44244	-0.14327	0.167813	Trove2	0.900869
Q8CIM3	-0.553993	-0.260332	-0.248039	0.116827	D2hgdh	0.902827
Q62273	-0.678451	-0.207472	-0.0295574	0.123563	Slc26a2	0.902847
A6H5Z3	-0.37673	-0.310084	-0.266745	0.033202	Exoc6b	0.903606
P59438	-0.307871	-0.554634	-0.0597022	0.385244	Hps5	0.904066
P59235	-0.203264	-0.228944	-0.110621	0.196138	Nup43	0.904297
Q64FW2	-1.43798	-0.101066	0.352287	0.858013	Retsat	0.904395
Q9CYI0	-0.371178	-0.0518989	-0.00271168	0.217224	NaN	0.904606
Q6ZQH8	-0.244959	-0.0586217	-0.0478557	0.230567	Nup188	0.905245
Q8BMS9	-0.223193	-0.199978	-0.0688851	-0.0938589	Rassf2	0.906526
Q5NC05	-0.114546	-0.0214657	0.031092	0.402581	Ttf2	0.906758
Q9DC07	-0.0857694	-0.0207699	0.0199257	0.0295099	Nebl	0.907731
Q3UCV8	-0.592689	-0.240933	-0.16953	0.682438	Otulin	0.907833
P52825	-0.208432	-0.102682	-0.0822416	-0.0143228	Cpt2	0.908326
Q91VE0	-0.20247	-0.180307	0.201689	0.141884	Slc27a4	0.908352
Q5XJE5	0.0507505	0.195179	0.20768	0.441264	Leo1	0.908439
Q9R069	-0.0103537	-0.0563967	0.0401161	0.141531	Bcam	0.908529
Q9CZ42	-0.0309848	-0.0297368	0.0676091	0.0540475	Carkd	0.908658
O08756	-0.523	-0.182308	-0.152536	0.393729	Hsd17b10	0.908739
Q8CHW4	-0.0758974	0.00370876	0.0312413	0.0633474	Eif2b5	0.908966
Q8VHH5	0.0111628	-0.0396057	0.0703782	0.205238	Agap3	0.909125
Q8VIJ6	-0.0910605	-0.147726	0.104615	0.111636	Sfpq	0.909607
Q8K215	-0.253643	-0.0685724	-0.0197425	0.0776769	Lyrm4	0.909988
Q2YDW2	-0.200533	-0.0768546	-0.0664819	0.0842153	Msto1	0.910085
Q9Z160	-0.0617778	-0.145113	0.0712058	0.137637	Cog1	0.910449
Q3U284	-0.100861	-0.0274425	-0.0198412	0.0984081	Tmem231	0.911031
Q8VDT9	-0.278407	-0.163276	0.053319	0.0168102	Mrpl50	0.911297
Q60770	-0.117507	-0.0780433	0.0206616	0.00261679	Stxbp3	0.911524
Q3TWN3	-0.213803	-0.105797	0.107459	0.0721406	Cnnm2	0.913008
Q6ZQK5	0.0503803	-0.0191316	0.132752	0.284039	Acap2	0.91334
Q9CR24	-0.317949	-0.202072	-0.182632	-0.08992	Nudt8	0.914221
Q9QXW9	-0.391	-0.40562	0.024285	-0.0178544	Slc7a8	0.914818
Q5XPT3	-1.34856	-0.9518	-0.829613	0.188029	Gyltl1b	0.915406
Q8BG32	0.032556	0.00466713	0.0665404	0.117021	Psmd11	0.915549
Q7TMJ8	-0.0832638	-0.013765	0.157118	0.80532	Pik3ip1	0.915616
Q9D2H2	-0.278404	-0.524205	0.0251181	0.568123	Ak7	0.915647
Q8K4R4	-0.047967	-0.0438751	0.0375474	0.277786	Pitpnc1	0.915923
Q61527	-0.366604	-0.000920729	0.148007	0.289162	Erbb4	0.915976
Q60931	-0.291977	-0.0901895	0.0141048	0.0713887	Vdac3	0.916457
Q923Z0	0.0303646	0.124378	0.141629	0.319272	Gprc5b	0.916902
P18052	-0.177525	-0.0290378	0.00961386	0.0995709	Ptpra	0.916927
Q9JJU8	-0.133772	-0.0965035	-0.0726413	0.0646946	Sh3bgrl	0.917549
Q8BHG2	-0.0867948	-0.0414603	0.107079	0.0828366	NaN	0.917726
Q02384	-0.58729	-0.311963	0.188769	0.119427	Sos2	0.917767
Q9QXK7	-0.377958	-0.145947	-0.115261	0.158869	Cpsf3	0.91783
Q14DH7	-0.0860365	-0.0154343	0.0520275	0.0540302	Acss3	0.918026
Q8CGE9	-0.306482	-0.160458	0.340221	0.259255	Rgs12	0.918092
O35972	-0.119344	-0.137418	-0.0393914	0.17569	Mrpl23	0.918757
Q9D1Q4	-0.0535176	-0.120377	0.273756	0.279958	Dpm3	0.919964
Q8BH74	-0.200257	-0.118201	-0.0980431	0.0721455	Nup107	0.920168
Q6NVE8	-0.133365	-0.239796	0.0111098	0.265303	Wdr44	0.920268
Q9Z0S9	-0.133597	-0.216511	-0.0231927	0.149951	Rabac1	0.920521
Q9Z1G3	-0.491311	-0.16952	-0.120655	0.321124	Atp6v1c1	0.920536
P60060	0.0567144	-0.0785041	0.238545	0.474228	Sec61g	0.920992
P70302	-0.44119	-0.157179	-0.0755186	0.0978506	Stim1	0.921597
Q03249	-0.0771774	-0.0145763	0.194455	0.163962	Galt	0.922397
P06728	-0.203891	-0.159407	-0.0602294	-0.073595	Apoa4	0.92262
Q9ER41	-0.064378	0.0246598	0.0512047	0.105027	Tor1b	0.922724
Q60936	-0.435916	-0.29556	0.10529	0.0483169	Adck3	0.92306
Q922P9	-0.132289	-0.137487	-0.0434812	0.184079	Glyr1	0.923185
Q91YX5	-0.35083	-0.11554	0.00909498	0.0855997	Lpgat1	0.92366
Q4LDD4	-0.266664	-0.0586159	-0.0188217	0.297079	Arap1	0.924375
Q8CEE7	-0.0434251	-0.0416257	0.122204	0.108767	Rdh13	0.925121
Q9DCT6	0.0309684	-0.000237315	0.309068	0.30395	Bap18	0.925809
Q9D1M4	-0.214464	-0.00477784	0.0687393	0.18486	Eef1e1	0.92603
Q9JJY4	-0.18566	-0.138231	-0.0422691	0.291989	Ddx20	0.926258
Q9QZ08	-0.0270563	0.119303	0.1906	0.247383	Nagk	0.9265
P53986	-0.116894	0.00837608	0.0352255	0.155641	Slc16a1	0.927431
Q7TN22	-0.552991	-0.282789	-0.0475756	-0.0107414	Txndc16	0.928257
Q9DB60	-0.359654	-0.207296	-0.134623	-0.0713209	Fam213b	0.92843
Q80WC7	-0.141866	-0.13379	-0.0594439	0.135906	Agfg2	0.928766
Q8BXQ2	-0.30939	-0.087892	0.0716716	0.122212	Pigt	0.929454
Q9Z315	-0.415164	-0.227334	-0.187515	0.0304625	Sart1	0.929492
Q99LI2	-0.0473879	-0.0466451	-0.0223944	0.0363733	Clcc1	0.929653
O35638	-0.197658	-0.0758875	0.00581975	0.0382017	Stag2	0.930174
Q8BIW1	-0.148927	-0.0393733	0.0763121	0.0838949	Prune	0.930296
O35075	-0.675719	-0.319719	-0.232827	0.319058	Dscr3	0.930458
Q9CWS4	-0.53576	-0.195371	0.106408	0.156418	Cpsf3l	0.930815
Q91ZU6	-0.134934	-0.17709	-0.0605798	-0.00195113	Dst	0.931549
Q922P8	-0.226373	-0.4366	0.180485	0.4305	Tmem132a	0.931781
Q501J2	-0.234385	-0.363408	0.00541182	0.170962	Fam173a	0.932022
Q8BFY9	-0.0307489	-0.0464906	0.00222062	0.0640012	Tnpo1	0.932207
Q66JX5	-0.0672941	-0.0259345	0.0389185	0.0358684	Fgfr1op	0.932286
Q99LN9	-0.334789	-0.210231	-0.167178	0.0799079	Dohh	0.932532
Q91XM9	-0.476303	-0.588227	0.201976	0.245961	Dlg2	0.934248
O35943	-0.246628	-0.152754	-0.12285	-0.052382	Fxn	0.934677
Q5SVQ0	-0.158106	0.0230701	0.108727	0.196208	Kat7	0.934735
Q924T2	-0.265271	-0.108409	-0.0686865	0.107864	Mrps2	0.934828
Q922Q9	-0.0710432	-0.0456671	0.0813836	0.0701671	Chid1	0.9358
Q9Z2W8	-0.0681429	-0.0611528	-0.00509191	0.130635	Gria4	0.936133
Q62245	-0.0604037	-0.0326094	0.0948646	0.424545	Sos1	0.936625
Q7TNE1	-0.159262	-0.219473	-0.000636896	0.060761	Sugct	0.938005
Q5Y5T1	-0.186497	-0.295254	0.178469	0.2691	Zdhhc20	0.938287
Q9JLJ2	-0.0172747	0.0190429	0.0298254	0.0663196	Aldh9a1	0.93924
P59108	-0.143551	-0.0416524	-0.00591847	0.0736228	Cpne2	0.939954
Q6DFW4	-0.15347	-0.0625979	-0.0114335	0.0293829	Nop58	0.940695
Q9DCL8	-0.124778	-0.102768	0.0648579	0.0557115	Ppp1r2	0.941293
Q8K304	-0.144903	0.0466672	0.197855	0.253113	Tmem129	0.941893
Q99LS0	-0.704149	-0.292708	-0.0937326	0.136322	Ecrg4	0.942134
P09813	-0.937852	-0.579807	-0.313791	0.697294	Apoa2	0.942657
Q9WUA2	-0.0141828	-0.00269664	0.00762849	0.0445052	Farsb	0.942827
Q3TYD6	-0.306697	-0.181424	-0.0903932	-0.047902	Lmtk2	0.943083
Q8C0J2	-0.0862969	-0.125528	0.0509406	0.287637	Atg16l1	0.943892
Q9R020	-0.37137	-0.240793	-0.130548	0.264194	Zranb2	0.943997
Q61595	-0.0934506	-0.0619405	-0.0142797	-0.0128768	Ktn1	0.944076
Q02614	-0.317734	0.0359891	0.271463	0.410936	Sap30bp	0.944124
Q9R1P1	-0.275152	-0.106922	-0.0135229	0.0722913	Psmb3	0.945162
Q6P9N1	-0.147414	-0.0296934	0.0794217	0.109111	Fam126a	0.945909
Q9EP96	-0.194538	-0.132225	0.0100441	0.0074563	Slco1a4	0.947647
P68181	-0.383439	-0.103479	0.00437033	0.392109	Prkacb	0.948003
Q8C6B2	-0.450577	-0.120919	0.0453031	0.249833	Rtkn	0.948138
Q61469	-0.204996	0.0719304	0.432063	0.475005	Ppap2a	0.949966
Q9DBB4	-0.79332	-0.121256	0.214171	0.660358	Naa16	0.950069
Q62418	-0.0363237	-0.0456719	0.0161026	0.102273	Dbnl	0.950285
Q921E2	-0.143944	0.0686436	0.26574	0.328544	Rab31	0.95035
Q9JJI6	-0.158208	-0.173796	-0.119912	-0.0838434	Pigo	0.950512
Q3TA59	-0.104961	-0.156418	0.119014	0.18144	Jmjd8	0.95132
Q8CJ40	-0.164986	-0.0801864	-0.0432953	0.0308871	Crocc	0.951825
Q8K4Q0	-0.198021	-0.224077	-0.10476	0.0293645	Rptor	0.95204
P97447	-0.148815	-0.0971622	0.0218113	0.0231149	Fhl1	0.952958
Q9CQI4	-0.259271	-0.0568954	0.192575	0.2343	Nwc	0.953051
P27600	-0.345312	-0.177284	-0.0406312	0.388507	Gna12	0.953094
Q9CQ89	-0.466576	-0.23328	-0.0736704	0.040078	Cuta	0.953353
O35654	-0.084966	-0.160688	0.12725	0.273802	Pold2	0.953772
Q99MJ9	-0.0422711	-0.0798592	0.145772	0.194853	Ddx50	0.954023
Q5SS80	-0.134942	-0.0464836	0.000238012	0.0644402	Dhrs13	0.955385
Q8BZ03	-0.324768	-0.251493	-0.164004	0.0751291	Prkd2	0.955589
Q8BZX4	-0.293105	-0.148279	-0.00712197	0.395156	Srek1	0.956299
Q64524;Q8CGP0;Q9D2U9	-0.324203	-0.486662	0.441162	1.51456	Hist2h2be;Hist3h2bb;Hist3h2ba	0.95643
Q9CQA3	-0.0646358	0.00348929	0.0365865	0.0990863	Sdhb	0.95722
Q6ZWY3	-0.188219	-0.157324	0.14804	0.158243	Rps27l	0.957575
P17427	-0.114186	-0.0468908	0.138695	0.144757	Ap2a2	0.959007
Q99JR6	-0.49395	-0.220976	-0.0693902	0.140589	Nmnat3	0.959103
Q8BRH0	-0.492562	-0.231645	-0.102322	0.16052	Tmtc3	0.95916
Q9EQP2	-0.0312884	-0.0185946	0.0327192	0.0339512	Ehd4	0.959305
Q80UY1	-0.331143	-0.279893	-0.157591	0.105396	Carnmt1	0.960118
Q9QZB9	-0.464079	-0.211353	0.275777	0.320087	Dctn5	0.961357
O89050	-0.0311242	-0.149732	0.448382	0.684853	Mkln1	0.961769
Q9D6R2	0.00936399	-0.0226871	0.132403	0.199331	Idh3a	0.961814
B1AVY7	-0.125778	-0.187573	0.101216	0.31879	Kif16b	0.962613
Q8BVU0	-0.190218	-0.159405	-0.0747854	0.0930157	Lrch3	0.963528
P48725	-0.428188	-0.230961	-0.122036	0.0794279	Pcnt	0.963602
P98195	0.100505	0.11636	0.158332	0.242048	Atp9b	0.963683
Q80YQ2	-0.267839	-0.0790477	0.82918	0.882128	Med23	0.964758
P52332	-0.219998	-0.221615	-0.0247245	0.00131262	Jak1	0.965004
Q5EBG8	-0.576224	-0.0106106	0.388268	0.766112	NaN	0.965067
Q8BMG8	-0.433458	-0.21873	-0.0951151	0.136434	Slc25a32	0.9655
P58158	-0.192304	-0.0978455	-0.0394897	0.0415186	B3gat3	0.965833
Q9CYH2	-0.295923	-0.214928	-0.135491	0.0558994	Fam213a	0.965935
Q80TL0	-0.23305	-0.112214	-0.0400943	0.0791455	Ppm1e	0.966404
Q3V0J1	-0.354054	-0.211866	-0.105341	0.15011	Tmem237	0.96691
Q9EQ20	-0.117449	-0.132047	-0.0169491	0.0997247	Aldh6a1	0.967131
Q61733	-0.212278	-0.130961	-0.0494398	-0.0110318	Mrps31	0.96736
P52431	-0.46778	-0.393497	-0.0930561	-0.0681889	Pold1	0.968546
Q9JHU9	-0.343708	-0.215041	-0.0861521	0.198402	Isyna1	0.970187
Q99ML4	-0.282451	-0.197724	-0.0148469	0.011423	Fam69b	0.970775
Q923D5	-0.153636	-0.102266	-0.0467418	0.0717228	Wbp11	0.971409
B2RQC6	-0.0780501	-0.0767278	0.12504	0.160657	Cad	0.971651
Q3V129	-0.243679	-0.253194	0.041756	0.378592	Ulk4	0.971917
Q9CWF6	-0.0808461	0.0429004	0.145948	0.230983	Bbs2	0.97202
Q8VE80	-0.17961	-0.111578	-0.0632051	-0.00171536	Thoc3	0.972095
O88543	-0.0955343	0.00416155	0.0898737	0.271154	Cops3	0.9721
A2BH40	-0.204287	-0.215052	-0.1446	-0.0974403	Arid1a	0.972387
Q9JJE7	-0.0733092	0.0224435	0.100511	0.169398	Fads3	0.97245
Q69ZW3	0.0649055	0.0591928	0.131265	0.203502	Ehbp1	0.972587
P17156	-0.197625	-0.0781559	0.19554	0.237521	Hspa2	0.973053
Q80VQ1	-0.63871	-0.30318	-0.0142638	0.217585	Lrrc1	0.973301
P23198	-0.0584887	-0.0488023	0.00417745	0.0106015	Cbx3	0.973375
Q9R1X5	-0.00632017	0.0376565	0.216136	0.238875	Abcc5	0.974506
P62305	-1.2374	-0.652384	-0.0290234	1.19948	Snrpe	0.975108
Q9ERA0	-0.331612	-0.167461	-0.00272585	0.0991776	Tfcp2	0.975244
Q8C460	-0.690445	-0.56203	-0.286413	0.18038	Eri3	0.976744
Q6A058	0.00358154	0.164188	0.298003	0.524007	Armcx2	0.977639
Q9CPP0	-0.321107	-0.219916	-0.0263223	0.302132	Npm3	0.977993
P31938	-0.117081	-0.0713612	0.103772	0.132238	Map2k1	0.978531
B2RSH2	-0.740786	-0.376763	0.166089	0.356772	Gnai1	0.979095
Q8R123	-0.050673	-0.0370895	0.0182287	0.0951908	Flad1	0.979888
Q9CQJ2	-0.16572	-0.0811284	-0.00776865	0.0762566	Pih1d1	0.980107
P12960	-0.0266798	-0.0302038	0.0751926	0.168377	Cntn1	0.980732
Q91V76	-0.207745	-0.21649	-0.0326097	0.121235	NaN	0.980795
A8C756	-0.24106	-0.0625109	0.120762	0.258483	Thada	0.981127
O08692	-0.228427	-0.191744	0.107214	0.448378	Ngp	0.983087
Q8C0K5	-0.366956	-0.21129	0.162302	0.255914	Slc25a16	0.983447
Q9CYN9	-0.318792	-0.338518	-0.0113457	0.182753	Atp6ap2	0.983594
P04627	-0.0367833	-0.00763526	0.0644703	0.0831625	Araf	0.984585
P33622	-0.241561	-0.140998	0.0583316	0.350034	Apoc3	0.984825
Q9CQ60	-0.0301688	-0.0144666	0.00237719	0.0255476	Pgls	0.985605
Q8R4G6	-0.120578	-0.0104283	0.112794	0.222876	Mgat5	0.987422
Q91VU0	-0.148551	-0.142338	0.123155	0.235306	Fam3c	0.988729
Q8R5F3	-0.162029	-0.087546	0.0153688	0.145523	Oard1	0.990115
Q52KI8	-0.0571676	-0.0495793	0.0416125	0.0767031	Srrm1	0.990998
P47934	-0.0986861	-0.0936684	-0.0473544	-0.00744013	Crat	0.991335
Q9WVL3	-0.0431398	-0.0384357	0.0749144	0.149949	Slc12a7	0.991371
B9EJ86	-0.345648	-0.312677	-0.245198	-0.217291	Osbpl8	0.991393
Q922J9	-0.222454	-0.209909	-0.0890051	0.0124151	Far1	0.991684
Q924T7	-0.303523	-0.240922	-0.0601082	0.142485	Rnf31	0.992219
P97868	-0.0738953	-0.0431884	0.122116	0.277354	Rbbp6	0.992768
Q9WV92	-0.120333	-0.102213	0.153506	0.325666	Epb41l3	0.993044
B2RXS4	0.0419779	0.0461732	0.0843299	0.100098	Plxnb2	0.99314
Q9WVF8	-0.575126	-0.532144	-0.276426	-0.0591123	Tusc2	0.994397
Q5XJY4	-0.322806	-0.237455	-0.111256	0.00325931	Parl	0.99452
Q8BFU3	0.0284269	0.0484096	0.255656	0.392451	Rnf214	0.994565
Q8R0Y8	-0.59958	-0.427683	0.012097	0.196936	Slc25a42	0.994666
Q80TR1	-0.706117	-0.534189	-0.206744	0.143539	Adgrl1	0.994951
Q9D0M1	-0.0570859	-0.0111454	0.0689538	0.152138	Prpsap1	0.995187
Q62406	-0.260663	-0.178898	0.0227332	0.11252	Irak1	0.995303
Q925I7	-1.40833	-0.922969	-0.157301	0.472181	Pdgfd	0.995553
P62983	-0.0333265	-0.0063086	0.0445005	0.0751944	Rps27a	0.9962
Q9R1S3	-0.820287	-0.615096	-0.142278	0.0930946	Pign	0.996353
Q8K245	-0.405174	-0.315617	-0.0692308	0.0525712	Uvrag	0.997677
Q8BMZ5	-0.228714	-0.183526	0.0379052	0.187596	Tsen34	0.998417
Q91W50	-0.0400384	-0.0219621	0.0216613	0.0465442	Csde1	0.99846
Q8R307	-0.138603	-0.0882231	0.0306933	0.10159	Vps18	0.998695
Q91WT8	-0.126491	-0.0961972	0.0154803	0.100724	Rbm47	0.998861
Q8C3F2	-0.341715	-0.239917	0.0187347	0.196999	Fam120c	0.999764
Q8K450	-0.154589	-0.117336	-0.00564959	0.064505	Spag16	0.999913
Q8BFW7	0.199524	0.155934	0.000384595	-0.0997843	Lpp	-0.999794
P06745	0.215406	0.173164	0.0811448	0.010749	Gpi	-0.999027
Q920Q4	0.00689149	-0.0374132	-0.141658	-0.227085	Vps16	-0.998989
O08638	0.407914	0.26226	-0.163986	-0.529831	Myh11	-0.998314
Q61879	0.124762	0.102515	0.0587728	0.0189771	Myh10	-0.997466
Q8BJU2	0.233458	0.152576	-0.088308	-0.306694	Tspan9	-0.997366
Q9JIK5	0.155785	0.139065	0.0591443	-0.00421442	Ddx21	-0.997012
Q8R550	0.0721168	0.0383578	-0.0522047	-0.0915838	Sh3kbp1	-0.995629
Q3UYK3	0.127628	0.0615485	-0.104203	-0.273757	Tbc1d9	-0.995542
P06800	1.12688	0.761161	0.17267	-0.270528	Ptprc	-0.995524
Q9CQ19	0.557015	0.371533	-0.0372665	-0.476985	Myl9	-0.994747
Q9QUR8	2.71257	2.08952	0.716852	-0.771247	Sema7a	-0.994557
P32921	0.200987	0.109017	-0.0760392	-0.161495	Wars	-0.993205
Q9D338	-0.0226465	-0.0272267	-0.120451	-0.175017	Mrpl19	-0.992366
Q6NV83	0.186034	0.112143	-0.0500514	-0.116181	U2surp	-0.99227
Q3UW53	0.260126	0.211072	0.143234	0.0918787	Fam129a	-0.99218
P51655	0.0944643	0.0776348	-0.269863	-0.438851	Gpc4	-0.991705
P22366	0.0489218	0.0249302	-0.234294	-0.445217	Myd88	-0.99169
O70456	0.315922	0.123468	-0.125723	-0.329983	Sfn	-0.991156
P37804	0.780429	0.668258	-0.34853	-0.708163	Tagln	-0.990878
P60898	0.236622	0.0419739	-0.205118	-0.40353	Polr2i	-0.990379
O89017	-0.0155573	-0.0169106	-0.0867164	-0.125279	Lgmn	-0.990365
Q9EQQ2	0.326503	0.209767	0.0139194	-0.0758851	Yipf5	-0.989078
O88207	1.07057	0.705664	-0.0952156	-0.37196	Col5a1	-0.988897
Q8K0T2	0.13289	0.132441	0.0231263	-0.0495488	Dync2li1	-0.988674
Q80YP0	0.14735	-0.00641657	-0.189035	-0.340482	Cdk3	-0.988631
Q8K4Q8	0.0256427	0.004716	-0.148586	-0.193734	Colec12	-0.988556
Q9CQN3	0.422206	0.23116	-0.232871	-0.374947	Tomm6	-0.987854
Q3TIV5	0.203896	0.140028	0.0561442	0.0037636	Zc3h15	-0.98766
Q9WTU6	0.105903	-0.00687842	-0.169121	-0.255696	Mapk9	-0.987637
Q9CXU9	0.650077	0.365286	-0.016437	-0.558303	Eif1b	-0.987088
P48024	0.391038	0.370701	0.0756365	-0.016474	Eif1	-0.986867
P53810	0.193157	0.10808	-0.0274971	-0.0860474	Pitpna	-0.986289
Q9D6I7	0.400724	0.288715	-0.26938	-0.405961	Fam69a	-0.986242
P06684	0.25618	0.0510442	-0.170735	-0.475225	C5	-0.985763
Q91VS7	0.266183	0.112133	-0.0737633	-0.195594	Mgst1	-0.985406
Q8VCY6	0.339629	0.347221	0.163058	0.065253	Utp6	-0.985313
P47955	0.306321	0.0986933	-0.225796	-0.715143	Rplp1	-0.985019
P62080	0.0121479	-0.0125777	-0.370246	-0.470919	Tspan5	-0.98497
P39061	0.0948875	0.0531191	-0.0684836	-0.0977724	Col18a1	-0.984784
Q9QXY9	0.670145	0.706022	0.00280664	-0.417265	Pex3	-0.984483
Q91VA1	0.248825	0.236523	-0.0907245	-0.400135	Slc44a4	-0.984482
P19221	0.574727	0.333258	0.0951267	-0.232126	F2	-0.984016
Q9CQR2	0.220358	0.101306	-0.0569353	-0.136913	Rps21	-0.983538
P11438	0.308471	0.187361	-0.144058	-0.219981	Lamp1	-0.983205
Q64726	0.562305	0.384104	0.171832	0.0436176	Azgp1	-0.983116
Q7TN73	0.14315	0.0953614	-0.273773	-0.356024	Casd1	-0.982987
Q99LC2	0.0900428	0.0478941	-0.0170575	-0.041654	Cstf1	-0.982114
Q8R2U4	0.452082	0.232853	-0.149633	-0.272121	Ntmt1	-0.982069
O08528	0.174362	0.198924	-0.175977	-0.349632	Hk2	-0.982035
P34022	0.088423	0.0922298	0.0189027	-0.0386032	Ranbp1	-0.981704
Q62177	-0.00190752	-0.0263548	-0.103909	-0.213772	Sema3b	-0.981672
Q8K2D3	0.0760037	0.108749	-0.305017	-0.517383	Edc3	-0.981359
Q9CRD2	0.0682486	0.0143401	-0.0398229	-0.128428	Emc2	-0.981195
Q9JKB1	1.53367	0.899368	0.313058	-0.610072	Uchl3	-0.980818
P35235	0.0811396	0.0853538	0.0365208	0.000465681	Ptpn11	-0.979242
Q60864	0.111406	0.0785557	0.0341805	-0.0441966	Stip1	-0.979034
P19253	0.0276395	0.0305305	-0.0432093	-0.111722	Rpl13a	-0.978832
Q8R1Q8	0.402322	0.442879	-0.060184	-0.456685	Dync1li1	-0.978777
Q8VCL2	0.173619	0.154739	-0.03499	-0.0702118	Sco2	-0.978373
P49138	-0.0433791	-0.088291	-0.250289	-0.493741	Mapkapk2	-0.977114
Q99KW9	0.350656	0.215305	0.0665859	-0.215823	Itfg1	-0.976617
Q61702	0.558008	0.271033	0.0473234	-0.240159	Itih1	-0.976567
Q60692	0.0648941	0.0609729	0.0445647	0.020216	Psmb6	-0.976146
P17439	0.235673	0.250509	0.0881724	-0.0502395	Gba	-0.976013
Q8BSL7	0.444193	0.511511	-0.137655	-0.397549	Arf2	-0.975936
Q9CQJ8	0.572876	0.528393	0.416403	0.230571	Ndufb9	-0.975907
Q9DCB1	0.213576	0.119062	-0.0157205	-0.0591894	Hmgn3	-0.975205
Q9JIG7	0.0939367	0.0713561	-0.00187735	-0.0117691	Ccdc22	-0.974764
Q91X97	0.0798017	0.0992132	-0.738384	-0.934035	Ncald	-0.974639
Q9CXV1	0.786371	0.641098	0.508195	0.227733	Sdhd	-0.972353
A2APV2	-0.010884	-0.162065	-0.327013	-0.403031	Fmnl2	-0.971709
Q99LD9	0.116113	0.0563781	-0.0786001	-0.0976828	Eif2b2	-0.971396
P70349	0.625887	0.472064	0.344457	0.0667279	Hint1	-0.970907
O35929	0.564441	0.223093	-0.0646438	-0.28093	Rem1	-0.970237
Q6P2K6	0.171531	0.224758	-0.086401	-0.293581	Ppp4r3a	-0.969944
Q91YE3	0.320148	0.233926	0.0796902	-0.227937	Egln1	-0.969559
O54782	0.208314	0.13763	-0.256437	-0.292281	Man2b2	-0.969244
Q8BWR4	-0.100534	-0.178167	-0.261186	-0.297664	Usp40	-0.969196
Q8BFZ9	0.862538	0.176469	-0.302876	-1.35257	Erlin2	-0.969118
O88286	0.813418	0.931948	0.206959	-0.0982104	Wiz	-0.968453
Q4U2R1	0.738193	0.424668	0.194042	-0.0251999	Herc2	-0.96797
Q8BVQ5	0.22972	0.122213	0.0555209	-0.0856035	Ppme1	-0.967382
P70188	0.0438028	-0.00184533	-0.0437212	-0.144125	Kifap3	-0.966665
Q9EPR5	0.117058	0.122253	-0.10134	-0.136045	Sorcs2	-0.966476
Q06890	0.132593	0.14209	-0.0463189	-0.0800801	Clu	-0.966426
Q9EP71	0.0469316	0.0206979	-0.0728049	-0.24124	Rai14	-0.9663
O54962	1.13122	0.608085	0.249112	-0.617467	Banf1	-0.966125
P35951	0.202571	-0.0432396	-0.189195	-0.426877	Ldlr	-0.966001
Q80TJ1	0.827151	0.749203	0.0572284	-1.02966	Cadps	-0.96586
Q64378	0.199814	0.0957436	0.0102573	-0.202367	Fkbp5	-0.965421
Q6P6M7	0.0225358	-0.0959172	-0.211161	-0.264832	Sepsecs	-0.965113
Q8VDW0	0.511916	0.475871	0.392825	0.224676	Ddx39a	-0.964792
Q9DCT8	0.0839273	0.0975303	0.0218094	-0.00743592	Crip2	-0.964485
Q68FL4	0.155416	0.148976	0.0922575	0.00106399	Ahcyl2	-0.964465
Q3UMQ8	0.0505883	0.124604	-0.241086	-0.519684	Naf1	-0.9642
Q9D1J1	0.0630936	0.0467265	-0.0899329	-0.09892	Necap2	-0.963803
O09111	0.11798	0.0553076	-0.0467691	-0.0620655	Ndufb11	-0.963631
Q6NVD0	0.399523	0.391162	0.255603	0.0467012	Frem2	-0.963578
Q61656	0.0763767	0.0294007	-0.0773007	-0.0857472	Ddx5	-0.963364
Q9JHW4	0.170827	-0.075608	-0.318899	-0.419571	Eefsec	-0.962481
P49769	0.215553	0.253093	0.0534838	-0.0204201	Psen1	-0.962291
Q9QZD9	0.10431	0.054806	0.0235945	-0.0115356	Eif3i	-0.962246
Q8BGQ1	0.10938	0.0514641	-0.00266067	-0.0276333	Vipas39	-0.962161
Q9QWK4	0.563949	0.635579	-0.310399	-0.468933	Cd5l	-0.962053
Q64514	0.182325	0.131867	0.0987065	0.0653649	Tpp2	-0.961893
Q6PFR5	0.483873	0.308824	0.217117	0.00873486	Tra2a	-0.961632
Q923M0	0.0785155	0.0784779	0.042307	-0.0110415	Ppp1r16a	-0.961596
Q4QQM5	0.269834	0.107604	-0.00865873	-0.103162	Fam73a	-0.961505
Q8BVF2	0.730746	0.654681	-0.199784	-0.250832	Pdcl3	-0.96141
P24452	0.119898	0.0452977	-0.0176431	-0.052946	Capg	-0.961245
P67871	0.36271	0.270067	-0.0587593	-0.0703041	Csnk2b	-0.960981
O08579	0.0667055	-0.00460675	-0.0432915	-0.143727	Emd	-0.960901
P97930	0.255768	0.178106	0.127802	-0.0120954	Dtymk	-0.960787
Q01405	-0.00570938	-0.0201695	-0.0371116	-0.0802052	Sec23a	-0.9606
O70423	0.385842	0.178827	-0.00959108	-0.523321	Aoc3	-0.959892
Q8K2A1	0.291064	0.133454	0.0459059	-0.196656	Gulp1	-0.959766
Q9CPU0	0.0077662	0.0122487	-0.00852673	-0.0172102	Glo1	-0.959674
P01756;P01757	0.455168	0.36896	0.327197	0.234482	NaN	-0.958631
Q8BP92	0.272662	0.0788724	-0.0295786	-0.353045	Rcn2	-0.957591
Q05186	0.0700879	0.0643283	-0.14401	-0.155404	Rcn1	-0.956425
Q80TM9	0.0934276	0.127247	-0.00345009	-0.0851903	Nisch	-0.956104
P43406	0.0542671	0.0123701	-0.00626204	-0.0517399	Itgav	-0.955262
Q9WTQ8	0.176751	0.116624	0.0667393	-0.0836283	Timm23	-0.955248
Q78PG9	0.1734	0.251282	-0.0509053	-0.210344	Ccdc25	-0.955201
Q9WU28	0.130065	0.165674	-0.108595	-0.155477	Pfdn5	-0.954735
Q8CAK3	-0.0058901	-0.146576	-0.245369	-0.313633	NaN	-0.954357
Q8R574	0.414945	0.373407	0.14473	0.145074	Prpsap2	-0.954035
Q61235	0.0364723	0.0184532	-0.026583	-0.130986	Sntb2	-0.953957
P62075	0.0100953	0.024438	-0.0502516	-0.137811	Timm13	-0.953786
O88974	0.359945	0.396458	-0.225927	-0.282686	Setdb1	-0.953509
Q91Z92	0.648237	0.675753	-0.228781	-0.291527	B3galt6	-0.953279
Q99KG5	0.00518454	-0.0686725	-0.170392	-0.182392	Lsr	-0.952644
Q9CYZ2	0.132154	0.174956	-0.0267854	-0.0846119	Tpd52l2	-0.952217
Q3TJD7	0.107781	0.162416	-0.0333611	-0.142748	Pdlim7	-0.951632
Q99J27	-0.00411547	-0.0145056	-0.0639363	-0.168744	Slc33a1	-0.951302
Q0VGB7	0.231875	0.121142	-0.127149	-0.127425	Ppp4r2	-0.950784
P60603	0.679939	0.333401	0.195294	-0.229877	Romo1	-0.950772
Q9CZ69	-0.0854698	-0.187232	-0.235915	-0.409633	Cmtm6	-0.950575
Q9CR41	0.42889	0.472465	0.10964	-0.426197	Hypk	-0.950447
Q99LY9	0.326067	0.178268	0.108916	0.00388236	Ndufs5	-0.949564
Q8R3F9	0.421057	0.170881	-0.0983759	-0.153004	Tut1	-0.949014
Q6RHR9	0.243723	0.101147	-0.163777	-0.167859	Magi1	-0.948889
Q920L1	0.109797	0.145191	0.0086348	-0.0416025	Fads1	-0.948579
Q9D074	2.08109	1.50508	-0.476839	-0.411674	Mgrn1	-0.948551
Q3TNA1	0.584562	0.665596	0.280642	-0.203172	Xylb	-0.948429
Q9ERI5	0.120613	0.111804	0.057341	-0.059081	Jmjd6	-0.947866
Q60590	-0.165404	-0.66127	-1.30937	-1.37216	Orm1	-0.947246
Q8BUV8	0.789023	0.311213	0.0939842	-0.233055	Gpr107	-0.946914
P99024	0.829072	0.537985	0.383157	-0.216196	Tubb5	-0.946756
Q8BWG9	0.969622	-0.272132	-0.78515	-2.82605	Orai1	-0.946277
Q8BHG1	0.0977554	0.10958	0.048578	-0.0368269	Nrd1	-0.945236
Q9CYV5	0.280136	0.191241	-0.0897446	-0.0760805	Tmem135	-0.945069
Q8JZN7	0.0501453	0.0461316	0.0126069	0.0139628	Rhot2	-0.943892
F8VQB6	0.343567	0.446861	0.12955	-0.133806	Myo10	-0.942472
Q80UM7	0.105027	-0.00161311	-0.156749	-0.160682	Mogs	-0.941778
Q9Z2R6	-0.0605341	0.00184325	-0.186304	-0.350598	Unc119	-0.940712
Q99NH0	0.0669139	0.0669993	-0.03694	-0.0356125	Ankrd17	-0.940635
Q9Z2G6	-0.0101315	-0.0267152	-0.223476	-0.214348	Sel1l	-0.940488
O88455	0.54312	0.646291	0.107632	0.0288526	Dhcr7	-0.940104
Q8K003	0.114696	0.13165	0.0493857	-0.0740761	Tma7	-0.940081
Q9D1E8	0.460182	0.563942	0.256068	-0.00876362	Agpat5	-0.939873
P35123	0.242448	0.246958	-0.0395698	-0.0365614	Usp4	-0.939467
Q03157	0.196476	0.0364669	-0.0260174	-0.132929	Aplp1	-0.939192
Q8CH25	0.290125	0.0558471	-0.0362384	-0.191371	Sltm	-0.939142
P45481	-0.0504333	-0.0404672	-0.0775701	-0.0876799	Crebbp	-0.938748
Q62093	-0.0411814	0.0165957	-0.311941	-0.350409	Srsf2	-0.9387
P29788	0.934008	0.309291	0.0220111	-0.317303	Vtn	-0.938462
Q62000	0.0228135	-0.0820033	-0.112107	-0.220317	Ogn	-0.93839
Q9Z1P7	0.049945	-0.0741244	-0.118306	-0.340418	Kank3	-0.937882
Q9DC04	-0.0147372	0.0172793	-0.11411	-0.141297	Rgs3	-0.937103
Q8BGU5	-0.0465502	-0.091169	-0.12027	-0.135253	Ccny	-0.93697
Q91W40	0.0144409	-0.0625205	-0.0838697	-0.15915	Klc3	-0.936402
Q570Y9	0.0440709	0.0677977	-0.0878304	-0.0994263	Deptor	-0.935815
Q8VHQ9	-0.0850089	-0.0471855	-0.16679	-0.309864	Acot11	-0.935468
Q8CAB8	1.31239	0.335169	0.00463722	-0.694219	Gatsl2	-0.93544
Q60598	0.0642859	0.00256523	-0.0235046	-0.0573605	Cttn	-0.934695
Q9WUU7	0.0921814	0.0924255	-0.00383707	-0.215919	Ctsz	-0.934297
Q9JII6	0.0314149	-0.0199565	-0.0558145	-0.0698297	Akr1a1	-0.933353
Q91YJ3	0.15786	-0.092293	-0.228889	-0.326241	Thyn1	-0.933049
P97355	0.658964	0.578166	0.408587	-0.129764	Sms	-0.932927
Q9QVP9	0.0268609	0.0505434	-0.0144145	-0.0772404	Ptk2b	-0.932848
Q91YN5	0.257896	0.0793255	0.00358527	-0.0894853	Uap1	-0.932613
Q9CYW4	0.0675189	0.0971816	-0.00324207	-0.0308754	Hdhd3	-0.932462
O55103	0.434929	1.07879	-1.43285	-1.9142	Prx	-0.932054
Q8CHY6	-0.0296378	-0.0791251	-0.0948876	-0.129328	Gatad2a	-0.931829
Q9QZK2	0.0213396	0.0492352	-0.0630796	-0.0826831	Bcar3	-0.931561
Q9R0M4	0.673588	0.21616	-0.179108	-0.253363	Podxl	-0.931402
Q99KK1	0.128345	-0.140247	-0.30634	-0.38875	Reep3	-0.930537
Q9EPL4	0.224369	0.214198	-0.0478275	-0.0284609	Mettl9	-0.930148
Q91X88	-0.00832361	0.0350608	-0.0770254	-0.151903	Pomgnt1	-0.929662
Q61730	0.0906096	-0.469201	-0.704449	-0.980616	Il1rap	-0.929606
Q9CPS6	-0.00232536	-0.0708581	-0.187129	-0.178323	Hint3	-0.929414
P63073	0.118529	0.159674	-0.00260641	-0.0298865	Eif4e	-0.929336
Q8BH57	0.102462	0.00618315	-0.0202537	-0.0933091	Wdr48	-0.929098
Q99J93	0.0821659	-0.0379883	-0.379866	-0.339601	Ifitm2	-0.929094
O70480	0.481484	-0.0211057	-0.938575	-0.857238	Vamp4	-0.928889
Q8CG72	0.187212	0.0930106	0.0616334	-0.138268	Adprhl2	-0.928097
P61514	0.308261	0.167399	-0.0203565	-0.0136576	Rpl37a	-0.927417
Q8R1I1	0.118148	0.117363	0.100861	0.0589665	Uqcr10	-0.927314
P56380	0.615487	0.867803	0.239267	-0.225657	Nudt2	-0.926936
P97807	0.133267	0.112982	0.094546	0.0129774	Fh	-0.926925
Q04207	0.111307	-0.00554775	-0.0279135	-0.16997	Rela	-0.926728
P97821	0.338307	0.501645	0.0970275	-0.257049	Ctsc	-0.926185
O88843	0.481247	0.720019	0.123046	-0.2409	Cradd	-0.925393
Q7TNC4	0.271062	0.354754	-0.0305659	-0.0653557	Luc7l2	-0.924885
Q9JMG7	0.102385	0.134497	0.0331659	0.00709338	Hdgfrp3	-0.924758
P61164	0.0311643	0.0514106	-0.0509949	-0.0576137	Actr1a	-0.924366
Q3UK10	0.0293102	-0.0478977	-0.0718497	-0.118366	B9d2	-0.924348
Q91X72	0.506198	0.385182	0.0869612	-0.93459	Hpx	-0.923749
Q6ZWQ0	0.0420163	-0.0770581	-0.100237	-0.208035	Syne2	-0.922959
Q9JJ94	0.455829	0.132482	0.0465151	-0.61644	Ssna1	-0.922882
Q9CZ83	0.216471	0.0909622	-0.121328	-0.098059	Mrpl55	-0.922243
Q9D8S3	0.153003	0.13248	0.0412825	-0.243075	Arfgap3	-0.922219
P59759	0.208898	0.052111	-0.0808027	-0.0967813	Mkl2	-0.921522
Q922U1	0.0803724	-0.114476	-0.186194	-0.278964	Prpf3	-0.920995
Q61792	0.287098	0.151448	-0.0851781	-0.0567402	Lasp1	-0.920827
Q99MZ7	0.0702146	0.146984	-0.0383281	-0.143657	Pecr	-0.920392
Q9D0B6	0.244521	0.173398	0.106413	-0.213292	Pbdc1	-0.920176
Q9JLV6	0.153737	-0.0277638	-0.219393	-0.218997	Pnkp	-0.919911
P18760	0.609901	0.706528	0.206699	-0.86577	Cfl1	-0.919384
Q91W67	0.476414	0.0750501	-1.11991	-0.930346	Ubl7	-0.91888
Q9D061	0.417871	0.128805	-0.176573	-0.172511	Acbd6	-0.918104
Q02819	0.0150854	0.0651659	-0.0618087	-0.114998	Nucb1	-0.918001
B1AY13	0.141396	-0.00614559	-0.0270213	-0.180165	Usp24	-0.917662
Q91VJ2	0.3284	0.316429	-0.0739613	-0.0281218	Prkcdbp	-0.917399
Q99J36	0.116839	0.0724807	0.0643751	-0.0207038	Thumpd1	-0.916236
Q8CBC4	0.148105	0.0615984	-0.311299	-0.249257	Cnst	-0.915898
P11404	0.113081	0.195365	0.0121795	-0.154616	Fabp3	-0.915864
Q63961	-0.0391924	0.0130546	-0.104498	-0.183791	Eng	-0.915384
O08529	0.243	0.114236	0.0705421	0.0123019	Capn2	-0.914072
Q9JIG8	0.138367	-0.105691	-0.453484	-0.411687	Praf2	-0.91388
P11031	0.302301	0.155139	-0.169457	-0.113918	Sub1	-0.91338
Q61474	0.120384	0.214987	0.00823258	-0.199447	Msi1	-0.91328
Q91X43	-0.0382132	-0.0216733	-0.0849407	-0.219695	Sh3d19	-0.912797
Q9CPW7	0.4383	-0.220219	-0.334038	-0.82593	Zmat2	-0.912144
Q9DBG5	0.0474007	0.0908445	-0.00252867	-0.0756576	Plin3	-0.911696
Q63850	0.309352	0.361031	-0.0143248	0.00236811	Nup62	-0.911563
Q05BC3	0.142228	0.236727	0.00104639	-0.0847908	Eml1	-0.911494
Q9JJG0	-0.0197301	0.0490359	-0.153414	-0.195369	Tacc2	-0.911382
P57716	0.144437	0.106572	-0.054836	-0.0253133	Ncstn	-0.911091
Q9CQU0	-0.0441493	-0.065434	-0.123596	-0.112592	Txndc12	-0.910218
Q9D1I5	0.40767	0.135323	-0.136819	-0.126172	Mcee	-0.910047
Q8BMD8	0.0580443	0.0680551	-0.0139729	-0.00884156	Slc25a24	-0.909736
Q9CPQ8	0.151491	0.237961	-0.0463443	-0.0837491	Atp5l	-0.909325
Q922Q4	0.192401	0.0371525	-0.0267587	-0.0783451	Pycr2	-0.909229
Q9Z0V7	0.0130791	0.0195217	-0.0372134	-0.194019	Timm17b	-0.908763
Q62141	0.344328	0.145419	0.0882868	-0.00599172	Sin3b	-0.90812
Q3TVI8	0.129773	0.133476	0.0763263	-0.0929141	Pbxip1	-0.9075
Q5XF89	-0.141049	-0.103686	-0.180624	-0.248555	Atp13a3	-0.907234
Q9CYG7	0.100875	0.101479	0.0689791	-0.0331214	Tomm34	-0.906436
Q9D0Y8	0.662633	0.664689	0.324292	-0.758798	Mrpl52	-0.906348
Q91YT8	-0.000915368	0.0684136	-0.0869503	-0.160299	Tmem63a	-0.906168
Q78RX3	0.353521	0.342083	-0.212868	-0.127416	Smim12	-0.904935
Q8R2U6	0.213107	0.121445	-0.14108	-0.0860465	Nudt4	-0.904392
Q8R146	0.11983	0.0515175	-0.0447849	-0.0291621	Apeh	-0.904136
P09242	0.492742	0.0805279	0.061921	-0.460453	Alpl	-0.903564
Q8BVD5	0.207146	0.202391	0.0642531	0.0870455	Mpp7	-0.902996
Q924W7	0.283064	-0.00751888	-0.0335433	-0.283788	St5	-0.902552
O35405	0.131432	0.08381	-0.0461456	-0.0180811	Pld3	-0.902435
P60766	0.0886093	-0.0521771	-0.10645	-0.149828	Cdc42	-0.901421
P0DJE0	0.261878	0.282315	0.086517	-0.521798	Pet100	-0.901013
P61967	-0.0611222	0.0630827	-0.460488	-0.463027	Ap1s1	-0.900389
