## Supplementary material for "Distinct Effects of Aging and Klotho Deletion on the Choroid Plexus": suppl. table S4

### Sheet: READ ME
Fanaei-Kahrani et al. Manuscript: Distinct Effects of Aging and Klotho Deletion on the Choroid Plexus, Suppl. Excel table S4
Description: The file shows the proteins that are increased or reduced by age in the Lateral ventricle choroid plexu of KlDCP mice
Cut off: correlation coefficients above 0.9 or below -0.9 (top pearson correlation)
In the LV-CP, 402 out of 5,341 proteins showed age-related changes, with 217 increasing (above 0.9)and 185 decreasing in expression (below -0.9)
Corr: correlation coefficients

### Sheet: Suppl. excel-table S4
	M2_3_Tg/Ctrl	M5_6_Tg/Ctrl	M14_15_Tg/Ctrl	M20_21_Tg/Ctrl	Gene	Corr
P45376	-0.0188737	-0.00676442	-0.00495813	0.0253948	Akr1b1	0.900039
Q9DCP2	-0.683835	-0.279486	0.118707	0.083913	Slc38a3	0.900463
Q9CRT8	-0.102758	-0.167506	-0.000601828	0.0392985	Xpot	0.900654
D3Z7P3	-0.115508	-0.046088	0.239528	0.178339	Gls	0.901588
P52431	-0.190468	-0.226437	0.108654	0.0753184	Pold1	0.901657
Q9JM96	-0.0345946	0.0832132	0.124619	0.165773	Cdc42ep4	0.902207
P58137	-0.13918	0.00528014	0.0233638	0.342128	Acot8	0.90329
P12367	-0.0802771	-0.0624925	-0.0191071	0.172217	Prkar2a	0.903848
Q9WVQ1	-0.2525	-0.242082	-0.0375478	0.667095	Magi2	0.904088
P08032	-0.329159	-0.491163	-0.11635	0.499616	Spta1	0.90457
Q5U458	0.112347	0.0450528	0.22227	0.559431	Dnajc11	0.905173
Q9CQ80	-0.111785	0.00790102	0.0274927	0.108511	Vps25	0.905546
Q9CQV7	-0.0410836	0.0798745	0.199459	0.192273	Dnajc19	0.905666
Q5U4D9	-0.150027	-0.205797	-0.0625775	-0.0217714	Thoc6	0.906466
Q8R3F9	-0.228892	0.0670575	0.237569	0.29022	Tut1	0.906968
Q9Z0L0	0.0204338	-0.0100042	0.0539191	0.0979438	Tpbg	0.90712
Q9DC70	0.013543	0.0464939	0.0566918	0.0711542	Ndufs7	0.907598
P57759	-0.249034	-0.304283	-0.0405291	-0.0392827	Erp29	0.907815
Q8R0N6	-0.0528542	-0.137796	0.0394387	0.229167	Adhfe1	0.90784
P17563	0.121366	0.0876041	0.170124	0.306105	Selenbp1	0.90799
P0DJE0	-0.778346	-0.696722	-0.57811	-0.00908934	Pet100	0.908249
P18052	-0.314474	-0.0522757	0.301734	0.254153	Ptpra	0.908544
P19137	0.0336751	-0.0424679	0.23834	0.261359	Lama1	0.909062
Q9WUM4	-0.0668517	0.142939	0.159098	0.427678	Coro1c	0.909153
P01898	-0.265359	-0.0625592	0.178772	0.154949	H2-Q10	0.909746
Q9ER41	-0.295956	-0.362909	-0.00503379	-0.00829417	Tor1b	0.909836
P28660	-0.025585	0.0614004	0.0845378	0.313159	Nckap1	0.909902
P28076	0.0344646	-0.135805	0.223528	0.521965	Psmb9	0.90992
Q9CQ10	-0.5656	-0.271977	-0.241062	0.048585	Chmp3	0.910243
Q8R3Q2	-0.243958	-0.301362	-0.0962318	0.340844	Ppp6r2	0.910759
P21981	-0.0783561	-0.129311	0.082271	0.559019	Tgm2	0.91134
Q9CUN6	-0.173365	-0.0818194	-0.073306	0.0465244	Smurf1	0.911809
P25911	-0.207104	-0.27126	0.171651	0.156022	Lyn	0.912534
Q8CJ40	0.00827642	0.0171078	0.0595249	0.0523719	Crocc	0.914541
G3X982	-0.147109	-0.0457144	-0.034377	0.101805	Aox3	0.914716
P42232	0.193235	0.1692	0.225475	0.29591	Stat5b	0.915126
P38060	-0.885677	-0.793978	-0.0435265	-0.156406	Hmgcl	0.915659
Q99KG5	-0.0978001	-0.0486452	0.00994917	0.0060661	Lsr	0.91605
Q6PDG5	-0.219834	-0.361588	0.0193583	0.142829	Smarcc2	0.916313
Q8C547	-0.195699	-0.155858	-0.123281	0.0484918	Heatr5b	0.916673
P61211	-0.31416	-0.248234	0.106176	0.0506672	Arl1	0.917235
Q9DAM5	-0.246787	-0.0454853	-0.00762746	0.154596	Slc25a19	0.917993
P12815	-0.174346	-0.245198	-0.0827381	0.0365311	Pdcd6	0.918522
Q6ZPZ3	-0.35849	-0.148333	-0.114079	0.0807639	Zc3h4	0.918531
Q8VHC3	-0.0178874	-0.0396949	0.0640993	0.284007	Selm	0.918535
Q5DTM8	-0.112587	-0.0549324	0.145775	0.113901	Rnf20	0.918868
Q99JX7	-0.376652	-0.110001	0.103815	0.133193	Nxf1	0.919088
Q9CXL3	-0.160268	-0.203413	-0.104139	-0.0169797	NaN	0.919331
P58404	0.036276	-0.0498379	0.163155	0.266446	Strn4	0.919366
Q9CQG2	-0.145151	-0.29905	0.0708877	0.276578	Mettl16	0.919452
P56213	-0.0620284	-0.0480934	0.00141982	0.167301	Gfer	0.919499
P36536	-0.114596	0.0052993	0.0376055	0.112602	Sar1a	0.919986
P07310	-0.376634	-0.608187	0.579729	3.09885	Ckm	0.920009
Q3U284	-0.209547	-0.138527	-0.08781	0.181361	Tmem231	0.920188
Q91YJ5	0.0406809	0.118861	0.131375	0.210876	Mtif2	0.920277
P97927	-0.236954	0.0282148	0.069283	0.358168	Lama4	0.920591
Q9DAV9	-0.154597	-0.164507	-0.0787789	0.121584	Tmem38b	0.92069
O35639	-0.18092	0.0235907	0.104094	0.194849	Anxa3	0.921029
Q8VDD9	-0.371232	-0.0787245	0.0231559	0.173545	Phip	0.922055
Q80XI4	0.00664986	0.0206699	0.0949318	0.320347	Pip4k2b	0.922309
Q8BFP9	-0.0933612	-0.127231	0.0482566	0.0569941	Pdk1	0.922339
Q9ESK9	-0.928326	-0.885416	0.946522	0.770623	Rb1cc1	0.922692
Q8C8U0	-0.196114	-0.181451	-0.103455	0.131971	Ppfibp1	0.922708
Q925E7	-0.506672	-0.447386	-0.26698	0.330432	Ppp2r2d	0.922811
Q8VI36	-0.189798	-0.0152671	0.182197	0.180415	Pxn	0.923109
Q8C0E2	-0.124839	-0.154486	-0.0574065	0.0987081	Vps26b	0.9239
Q80Y98	-0.224655	-0.328422	-0.0285735	0.0709579	Ddhd2	0.924586
Q9D6K5	-0.246754	-0.46936	0.244438	0.42058	Synj2bp	0.924865
Q9CVD2	0.0295069	-0.257591	0.620007	0.878909	Atxn3	0.926162
Q9DCZ1	-0.0756788	-0.0360904	0.140012	0.660743	Gmpr	0.926425
Q5KU39	-0.225303	-0.200636	-0.136793	0.0706855	Vps41	0.927081
Q9DC51	-0.298671	-0.0943281	-0.0505578	0.260232	Gnai3	0.927262
Q8R395	-0.254972	-0.345362	-0.0245268	0.0419948	Commd5	0.927803
Q80ZV0	-0.0106823	-0.0418193	0.283991	0.280212	Rnaseh2b	0.927904
Q811P8	-0.0730538	-0.0511971	0.120068	0.581768	Arhgap32	0.927977
Q9D9K3	-0.581286	-0.0503695	0.468633	0.515493	Aven	0.928453
A2APY7	-0.260931	-0.0913107	0.140882	0.133721	Ndufaf5	0.929547
Q60847	-0.345792	-0.336091	0.152875	1.32255	Col12a1	0.929846
Q62241	-0.0146942	-0.0495993	0.0464336	0.149351	Snrpc	0.930863
Q91WD0	0.069848	0.105419	0.174721	0.168696	Gpr108	0.930875
Q3UJP5	-0.0864913	-0.0140462	0.0238711	0.217338	NaN	0.931336
Q8VCB1	-0.0969196	-0.0453506	0.0566583	0.0488969	Ndc1	0.933492
P01867	-0.490682	-0.212667	0.0460047	0.0875881	Igh-3	0.933929
Q6PAJ1	-0.269237	0.174841	0.30896	0.665567	Bcr	0.934778
Q5SUQ9	-0.096952	0.0306341	0.0719809	0.167105	Ctc1	0.935148
P32848	-0.424748	-0.293876	0.278261	1.79534	Pvalb	0.93527
Q9CQ89	-0.400914	-0.150396	-0.0663763	0.115469	Cuta	0.935628
Q9Z2U1	-0.0776439	-0.0992274	-0.0213941	0.0831558	Psma5	0.936516
P53811	-0.258284	-0.152471	-0.0225448	-0.0163015	Pitpnb	0.936904
P97789	0.0127663	0.036466	0.14965	0.437795	Xrn1	0.937365
Q8BYM5	-0.288325	-0.321416	0.477058	0.473375	Nlgn3	0.937593
Q6ZPF4	-0.92911	-0.222483	0.092135	0.484349	Fmnl3	0.937798
Q9D6J5	-0.453617	-0.15382	-0.0707892	0.269884	Ndufb8	0.937829
Q9DBY1	-0.0914503	-0.0749079	0.0887648	0.466839	Syvn1	0.93818
P62960	-0.251172	-0.0570101	0.266593	0.258393	Ybx1	0.93845
P26039	-0.0270474	0.0238725	0.0387324	0.090741	Tln1	0.938831
Q02357	-0.476112	0.0533968	0.204852	0.801364	Ank1	0.938899
Q8BGH7	-0.412084	-0.0501648	0.179903	0.313013	Cdc42se2	0.939053
Q8JZR0	-0.141536	-0.275092	0.18302	0.338344	Acsl5	0.939262
A2AR02	0.183531	0.108942	0.360056	0.451184	Ppig	0.939732
Q8R2Z5	-0.369262	-0.00792262	0.103987	0.617023	Vwa1	0.939827
Q9EQH3	-0.0416152	-0.0307222	-0.019576	0.0202022	Vps35	0.939946
Q921E6	-0.185163	-0.280727	0.127694	0.214551	Eed	0.940026
Q62273	-0.375408	-0.00714734	0.144617	0.381532	Slc26a2	0.940183
P28654	-0.183422	-0.243614	0.123051	0.164946	Dcn	0.940533
Q61001	0.102809	0.0801987	0.147264	0.197435	Lama5	0.94093
Q8BLN5	-0.229384	-0.108877	0.00892236	0.0313497	Lss	0.94106
Q9D2V8	-0.629498	-0.314766	-0.202304	0.309129	Mfsd10	0.941381
P19258	-0.38495	-0.193952	-0.0738973	0.410858	Mpv17	0.942075
Q921T2	-0.12239	-0.0805133	-0.0671346	-0.0166031	Tor1aip1	0.942737
E9Q557	-0.200696	-0.111015	-0.0714257	-0.0141705	Dsp	0.943057
Q61738	-0.0148635	-0.0484826	0.0795286	0.229192	Itga7	0.944387
Q60780	-0.306602	-0.485269	0.0728648	0.450786	Gas7	0.944458
Q9ESW4	-0.107284	-0.177555	0.0981842	0.42836	Agk	0.944562
Q91VX9	-0.127435	-0.147643	-0.0783094	-0.00805072	Tmem168	0.944642
P51807	-0.418287	-0.377706	-0.238654	0.101889	Dynlt1	0.944813
Q8BH57	-0.0860412	0.0218975	0.0751416	0.138684	Wdr48	0.945132
Q9D898	-0.221358	-0.307026	-0.0254129	0.166286	Arpc5l	0.947637
P02468	-0.0395738	-0.0714818	0.10617	0.350594	Lamc1	0.947807
Q9CT10	-0.0983879	-0.0475656	-0.0281764	0.0302047	Ranbp3	0.949374
Q3UPR7	-0.11987	-0.0657867	-0.0385911	-0.00350234	Tmem102	0.949611
P23475	-0.022619	0.0214458	0.0388909	0.0826392	Xrcc6	0.950026
Q8K2I4	-0.349866	-0.13901	-0.0343598	0.109817	Manba	0.950805
Q9WVA4	-0.187478	-0.057663	0.0227521	0.301764	Tagln2	0.950874
Q9QXT5	-0.276806	-0.0637924	0.115645	0.668949	Egfl7	0.953673
Q62318	-0.0908317	-0.049534	-0.0269678	0.000161463	Trim28	0.953767
Q9Z0G0	-0.0781842	-0.0960533	-0.0276846	0.00823794	Gipc1	0.954461
Q80V91	0.0150612	-0.061726	0.327781	0.438107	Dtx3	0.954796
Q920E5	-0.0883078	-0.13187	0.0723486	0.140924	Fdps	0.95572
Q9D0M5	-0.0248561	-0.131701	0.286856	0.550495	Dynll2	0.956742
Q91YV9	-0.509321	-0.486973	0.249822	0.291963	Tmem246	0.957071
Q9D125	-0.34952	-0.20314	-0.133024	0.0362943	Mrps25	0.958205
Q9D1P0	-0.000910714	0.0104408	0.0628837	0.0639078	Mrpl13	0.958402
Q61466	-0.280906	-0.072258	0.0403199	0.363594	Smarcd1	0.95842
O09172	-0.0874202	-0.113159	0.0336538	0.0749369	Gclm	0.958545
Q8R5A6	-0.265538	-0.268426	-0.159571	0.0028971	Tbc1d22a	0.958601
Q9DBS9	-0.515578	-0.281646	-0.0908304	0.45054	Osbpl3	0.958874
P40336	-0.235203	-0.16503	-0.100986	-0.0717329	Vps26a	0.960214
Q3TCH7	-0.0903608	-0.11038	0.0287526	0.189008	Cul4a	0.960293
Q3TZX8	-0.142062	-0.0412508	0.0243396	0.0912455	Nol9	0.961607
Q924S7	-0.070886	0.0631098	0.152442	0.388418	Spred2	0.962837
Q9DBG1	-0.222377	-0.180738	0.0890902	0.103861	Cyp27a1	0.963216
P97765	-0.0708119	-0.0516837	0.0507997	0.230298	Wbp2	0.963343
Q9D883	-0.0368966	-0.0662215	0.0813105	0.19571	U2af1	0.964487
Q8R2U0	-0.230346	-0.0926154	0.230982	0.258595	Seh1l	0.964827
Q6Y7W8	-0.18089	-0.175022	0.00924696	0.276794	Gigyf2	0.964926
Q01341	-0.589233	-0.332613	0.0897968	0.157382	Adcy6	0.965204
Q91ZM2	-0.241583	-0.167097	0.104377	0.121865	Sh2b1	0.965679
O89106	0.106785	0.167284	0.346142	0.359347	Fhit	0.965991
P10605	-0.263369	-0.256158	-0.172969	-0.0472392	Ctsb	0.966489
Q8BGS1	-0.309217	-0.157057	-0.00781539	0.0660726	Epb41l5	0.967479
P07356	-0.0984628	-0.048795	0.0738206	0.305709	Anxa2	0.968233
P49769	-0.352712	-0.330916	-0.256837	-0.126534	Psen1	0.968458
Q3UHH1	-0.589253	-0.16019	0.121952	0.503797	Zswim8	0.968902
O89116	-0.180279	-0.0786917	0.167769	0.196552	Vti1a	0.969556
Q8K2Q0	-0.226107	-0.212896	-0.0843334	0.103162	Commd9	0.969645
P61028	-0.134899	-0.13026	0.048769	0.0758127	Rab8b	0.970251
Q99JP6	-0.0510923	-0.074612	0.121075	0.304782	Homer3	0.970327
Q60860	-0.2417	-0.200343	-0.132502	0.00218454	Ltc4s	0.971026
Q9DCM0	-0.0286737	-0.044811	0.17115	0.227912	Ethe1	0.971628
Q9CRB8	-0.0660508	-0.0759203	0.0420154	0.0747605	Mtfp1	0.971694
Q8R3T5	-0.160868	-0.197122	0.0487201	0.230207	Stxbp6	0.972124
P28738	-0.178388	-0.261295	0.266811	0.569882	Kif5c	0.972174
Q8BHZ4	-0.374116	-0.27592	0.0789222	0.659345	Znf592	0.972195
Q9D0D3	-0.417361	-0.215727	-0.075827	0.128886	Mtpap	0.972429
Q60972	-0.215449	-0.229251	0.0576785	0.127039	Rbbp4	0.972861
Q9JMA2	-0.197888	-0.0962229	0.102505	0.139658	Qtrt1	0.973374
Q7TQK1	-0.207589	-0.0834795	0.331415	0.382448	Ints7	0.973437
Q3UN90	-0.400886	-0.352616	-0.0138065	0.468226	Lyrm9	0.973485
Q60994	-0.338839	-0.298039	-0.00226902	0.414321	Adipoq	0.973776
Q9D4F8	-0.313841	-0.25647	-0.109646	0.140814	Tubgcp4	0.974094
Q9DB27	-0.968953	-0.933794	0.0646249	0.253385	Mcts1	0.975154
Q9Z0T9	-0.013514	0.0785207	0.390451	0.434601	Itgb6	0.975757
Q64523;Q6GSS7	-0.0720042	0.0191799	0.174817	0.455403	Hist2h2ac;Hist2h2aa1	0.976007
P00158	-0.553739	-0.623711	-0.0283858	0.318142	Mt-Cyb	0.977311
Q00558	-0.259516	-0.271791	-0.0597291	0.134985	F8a1	0.977444
Q8BXA1	-0.177859	-0.177392	0.0228801	0.0718213	Golim4	0.977781
O70362	0.0164416	0.11125	0.187337	0.28875	Gpld1	0.977969
Q8R016	-0.114481	-0.114875	0.196263	0.275925	Blmh	0.978417
Q99LJ6	-0.397829	-0.370993	0.0237278	0.103652	Gpx7	0.978508
Q80WT5	0.0193372	0.0225483	0.0687095	0.122463	Aftph	0.978933
Q9Z2R6	-0.617978	-0.491928	-0.332905	-0.0499705	Unc119	0.979019
Q8BZA9	-0.472785	-0.243084	-0.0500932	0.246579	Tigar	0.97905
O35737	-0.0433497	0.0279089	0.308995	0.356939	Hnrnph1	0.979447
Q3UIU2	-0.159433	-0.104803	-0.055732	0.0212899	Ndufb6	0.980325
P53986	-0.214536	-0.125186	-0.000325037	0.212905	Slc16a1	0.980355
Q8C0L6	-0.00966855	-0.0127275	0.172925	0.229282	Paox	0.980428
P58059	-0.0278648	0.0475709	0.1368	0.28936	Mrps21	0.980706
O35682	0.22372	0.218329	0.421201	0.491198	Myadm	0.98182
Q7TSQ8	-0.090231	-0.0899026	0.101711	0.169074	Pdpr	0.984518
Q99J99	-0.0354748	0.0422609	0.12116	0.197525	Mpst	0.984732
Q07417	-1.12294	-0.475365	0.177951	1.00912	Acads	0.985204
Q6DID7	-0.340492	-0.34432	0.108243	0.451229	Wls	0.986108
Q8BHJ5	-0.248029	-0.159405	0.0512988	0.333397	Tbl1xr1	0.987134
O08579	-0.000877397	0.0475397	0.1021	0.151094	Emd	0.987723
Q8VE22	-0.0822793	-0.0612055	0.00329937	0.0828148	Mrps23	0.988296
P16951	-0.259622	-0.22284	0.0809757	0.375122	Atf2	0.988919
Q0VGB7	-0.166563	-0.0165004	0.161437	0.328212	Ppp4r2	0.989632
Q99N57	-0.221786	-0.19906	0.633439	1.01841	Raf1	0.98994
Q80VL1	-0.0733387	-0.0166175	0.111434	0.157652	Tdrkh	0.990251
A2ALU4	-0.0456374	-0.0152952	0.0669785	0.165253	Shroom2	0.990503
Q8BH55	-0.0505467	0.0217251	0.30699	0.393536	Thnsl1	0.99059
Q9CPT3	-0.0308639	-0.0229164	0.0835269	0.162723	Nanp	0.992165
Q9CZV8	-0.159056	-0.128621	0.0966318	0.293097	Fbxl20	0.992403
Q3UVL4	0.0223296	0.0500695	0.0881858	0.118453	Vps51	0.992467
P48725	-0.29868	-0.17688	0.0232799	0.140211	Pcnt	0.993081
P19536	-0.417125	-0.302021	-0.111435	0.0999178	Cox5b	0.993822
O08800	-0.10904	-0.0937937	0.0801538	0.189573	Serpinb8	0.994373
A2BDX3	-0.133271	-0.0391082	0.210959	0.31285	Mocs3	0.994444
Q9DAZ9	-0.311525	-0.260635	0.072732	0.222615	Zfyve19	0.995591
Q9WTX8	0.0608054	0.0760587	0.152223	0.186005	Mad1l1	0.996474
Q6VN19	-0.0819627	-0.0484046	0.0412567	0.0828883	Ranbp10	0.996627
P47934	0.0218406	0.0367249	0.0688448	0.0978963	Crat	0.997852
Q70E20	-0.197491	-0.138157	-0.00573901	0.109573	Sned1	0.998342
Q8CG73	-0.251541	-0.162944	0.0600763	0.184049	Rpgrip1l	0.9985
P10107	-0.139916	-0.0402428	0.257971	0.496386	Anxa1	0.999115
Q8BXA5	-0.192445	-0.165111	-0.104363	-0.061123	Clptm1l	0.999166
O70194	0.133495	0.0951517	-0.0309024	-0.109187	Eif3d	-0.99988
Q921N7	0.597784	0.525887	0.267704	0.0852836	Tmem70	-0.999536
Q6GV12	-0.196399	-0.262321	-0.518346	-0.671831	Kdsr	-0.999504
Q80TA6	0.199123	0.093703	-0.28765	-0.499956	Mtmr12	-0.999314
O89051	0.134292	0.0749574	-0.0587591	-0.13992	Itm2b	-0.998468
Q9JMH6	0.0836022	0.0546164	-0.0977886	-0.183132	Txnrd1	-0.998196
Q9CXT8	0.136479	0.0835619	-0.0971615	-0.247563	Pmpcb	-0.998155
Q8BX57	0.732574	0.528531	-0.1244	-0.686346	Pxk	-0.99794
Q8BKE9	0.0855147	0.0351555	-0.116719	-0.259565	Ift74	-0.996596
Q91XA2	0.467438	0.409922	-0.0526584	-0.301765	Golm1	-0.996024
Q9CQJ2	0.152311	0.0924672	-0.00635446	-0.0779273	Pih1d1	-0.99573
Q8BZX4	0.188445	0.170346	0.0382724	-0.0232532	Srek1	-0.995477
Q99LX5	0.173228	0.12355	0.0128417	-0.103587	Mmtag2	-0.995251
Q69ZM6	0.0421295	0.0230706	-0.130792	-0.199594	Stk36	-0.994602
Q9DBP5	0.0414528	0.0368465	0.0302711	0.0249653	Cmpk1	-0.993505
Q01339	0.201785	0.00827038	-0.346115	-0.752787	Apoh	-0.993371
Q9CZG9	0.178119	0.148699	0.00111806	-0.050875	Pdzd11	-0.993045
Q9D711	0.137529	0.124483	0.0911563	0.0525531	Pir	-0.991975
Q9ERE7	-0.0753905	-0.0895924	-0.119968	-0.156925	Mesdc2	-0.991376
Q8BHG1	0.124969	0.11904	-0.0256948	-0.123626	Nrd1	-0.991157
Q61469	0.243295	0.176541	-0.0386054	-0.104726	Ppap2a	-0.990346
Q9DC50	0.112836	0.0876704	-0.177698	-0.270724	Crot	-0.990097
Q99PM3	0.430981	0.349499	-0.248719	-0.439575	Gtf2a1	-0.990004
Q8R105	0.32819	0.310206	-0.0651617	-0.215328	Vps37c	-0.98963
Q922Q4	0.0272711	0.0183199	-0.0481244	-0.112842	Pycr2	-0.989442
Q6P3A8	0.127198	0.126648	0.00335717	-0.058523	Bckdhb	-0.988904
P11438	-0.0377571	-0.089994	-0.166068	-0.208044	Lamp1	-0.988723
P42230	0.172076	0.0845998	-0.0181144	-0.14424	Stat5a	-0.988654
Q684R7	0.25809	0.194978	-0.074619	-0.389766	Frem1	-0.98738
P55012	0.0751844	0.0327201	-0.0511078	-0.168787	Slc12a2	-0.986611
Q8BU30	0.0751144	0.0795147	-0.0571587	-0.133725	Iars	-0.986256
Q61584	0.244478	0.253802	-0.0161337	-0.164987	Fxr1	-0.986024
Q04519	0.156272	0.0917598	-0.0302356	-0.209323	Smpd1	-0.985048
Q9JKN1	0.035463	0.0418253	-0.0917714	-0.165803	Slc30a7	-0.984823
Q9D9V4	-0.0128082	-0.0580067	-0.100741	-0.157072	Rsph9	-0.983326
Q01147	0.175689	0.187985	-0.0735258	-0.187554	Creb1	-0.983267
Q9D882	0.817357	0.765509	0.0111838	-0.776752	NaN	-0.983266
Q64433	0.045841	0.0445826	-0.0293375	-0.0515595	Hspe1	-0.982933
Q3UI43	0.187234	0.0666382	-0.0444881	-0.197193	Babam1	-0.982388
P56812	0.125379	0.0978201	-0.00636893	-0.147461	Pdcd5	-0.982024
Q64345	0.665996	0.59042	0.319153	-0.0559852	Ifit3	-0.981537
Q9CRA9	0.0975007	0.049932	0.00563433	-0.0377278	Fgfr1op2	-0.981346
Q8K010	-0.0255341	-0.0493312	-0.0706395	-0.101675	Oplah	-0.98118
Q99KJ0	0.175468	0.0115521	-0.137458	-0.362527	Ubxn2a	-0.981121
P55937	0.243468	0.199764	0.0836043	-0.0907696	Golga3	-0.980695
Q6PAM1	0.0652014	0.0128722	-0.0407801	-0.0788737	Txlna	-0.979824
Q99KW3	0.212689	0.0908038	-0.0352058	-0.121063	Triobp	-0.979277
Q8BHN3	0.0110148	-0.0258422	-0.157709	-0.179522	Ganab	-0.978674
Q9CPR4	0.0854974	-0.00471195	-0.183852	-0.22572	Rpl17	-0.978379
Q8BI84	0.09475	0.0489942	-0.0595893	-0.0806594	Mia3	-0.978043
Q8VE19	0.0991619	0.0632097	-0.0153117	-0.1523	Mios	-0.974848
Q9EPU4	0.0957798	0.0719107	0.0352469	0.0251023	Cpsf1	-0.974392
P11983	0.105251	0.0764981	0.04343	-0.0224405	Tcp1	-0.974349
P62897	0.0856836	0.0777373	0.0211808	0.0137384	Cycs	-0.973741
P70318	0.082006	0.0933532	0.0146458	-0.0270434	Tial1	-0.973629
Q9R1C7	0.0852995	0.0857094	-0.0229172	-0.149904	Prpf40a	-0.973304
Q02819	0.00620215	0.0194032	-0.0924521	-0.189027	Nucb1	-0.972797
Q3UNZ8	0.106417	0.140156	-0.0956734	-0.202969	NaN	-0.972461
Q9D0R8	0.0253355	0.0654389	-0.206557	-0.333871	Lsm12	-0.972167
Q8BND5	0.129985	0.0639646	-0.0464567	-0.260536	Qsox1	-0.972166
Q9ER38	0.153852	0.110129	0.0321777	-0.117229	Tor3a	-0.972006
Q3SXD3	0.212838	0.141884	-0.0066718	-0.281683	Hddc2	-0.971906
P61255	0.070001	0.0513535	-0.167245	-0.193128	Rpl26	-0.969858
Q8K4X7	-0.10098	-0.0887121	-0.158755	-0.206106	Agpat4	-0.969276
Q8CG03	0.142388	-0.0513516	-0.367803	-0.43079	Pde5a	-0.969244
Q61371	0.0832482	0.137611	-0.18026	-0.4133	Ift88	-0.969109
Q8K370	0.177001	0.137976	-0.0445677	-0.0600657	Acad10	-0.968789
P06745	0.100134	0.0466673	-0.00674627	-0.0319955	Gpi	-0.967241
Q9CQF0	0.0980311	0.13982	-0.0848943	-0.249059	Mrpl11	-0.967072
Q8VCL2	0.11471	0.12681	-0.0728336	-0.111821	Sco2	-0.967032
Q9CXW3	0.10666	0.0465394	-0.081426	-0.0957147	Cacybp	-0.966501
Q8C0I1	0.103052	0.0417542	-0.0593423	-0.0744354	Agps	-0.964013
Q60649	0.0979924	0.0924508	-0.102193	-0.121559	Clpb	-0.963591
Q9ESG4	-0.131912	-0.317922	-0.421338	-0.658815	Tmem27	-0.963398
Q9Z2E1	0.14202	0.169916	0.03858	-0.027563	Mbd2	-0.962869
Q8C5Q4	0.0750365	0.0977457	-0.032181	-0.162096	Grsf1	-0.961845
Q922D4	0.139012	-0.00582958	-0.179957	-0.222995	Ppp6r3	-0.960291
A6H5Y3	0.0344687	-0.0152604	-0.0682304	-0.0851491	Mtr	-0.959835
Q9DBL1	-0.0198751	0.0062622	-0.14524	-0.188333	Acadsb	-0.959289
O35954	0.042198	0.0317446	0.0199725	-0.0112569	Pitpnm1	-0.958547
Q8BK48	-0.105419	-0.205666	-0.25857	-0.339372	Ces2e	-0.958107
Q9QYI3	0.111436	0.0895987	0.0360116	0.0341192	Dnajc7	-0.957999
P17182	0.136045	0.0804251	0.0372024	-0.0912064	Eno1	-0.95686
Q60928	-0.00573359	-0.176394	-0.257258	-0.480957	Ggt1	-0.956765
Q9WV32	0.0832905	-0.0135216	-0.111252	-0.142891	Arpc1b	-0.956745
P54797	0.232018	-0.0251296	-0.174397	-0.340966	Tango2	-0.955974
Q8BG30	0.181669	0.172045	0.0940464	-0.0504492	Nelfa	-0.955735
Q9R1X5	0.30155	0.0874215	-0.0602218	-0.169025	Abcc5	-0.955188
Q8CGA2	0.16503	-0.0221456	-0.187344	-0.252961	Tbc1d14	-0.95338
Q8BTS4	0.176282	0.154782	0.0959068	-0.0418936	Nup54	-0.951739
P70181	0.0984636	0.0587067	-0.123315	-0.50943	Pip5k1b	-0.951728
Q60759	0.111071	0.0408275	-0.166656	-0.16365	Gcdh	-0.951369
Q9Z1R4	-0.0315769	-0.187535	-0.329546	-0.779195	D17h6s53e	-0.950712
Q7TQH0	0.0848761	0.122717	-0.0649327	-0.110858	Atxn2l	-0.950365
Q9D8T4	0.171361	0.223095	0.01183	-0.215173	Tvp23b	-0.949973
Q9Z0U1	0.1462	0.238828	-0.0870202	-0.358683	Tjp2	-0.949876
O88587	0.21808	0.064903	-0.0295442	-0.36587	Comt	-0.949559
Q8BQP8	0.165739	0.125704	-0.0554547	-0.0499785	Rab11fip4	-0.949032
Q7TMK6	0.0243863	-0.0124984	-0.105311	-0.336179	Hook2	-0.94858
Q62313	0.413651	0.0717655	-0.350553	-0.404936	Tgoln1	-0.948449
Q3UHA3	-0.018548	0.0678718	-0.308594	-0.413104	Spg11	-0.947909
Q61542	-0.0650858	0.000546528	-0.223612	-0.416663	Stard3	-0.947908
Q11011	0.0783826	0.0410415	0.0276814	-0.0152986	Npepps	-0.946958
Q9WVM3	0.20333	0.268323	0.00446563	-0.0753985	Anapc7	-0.946566
Q99K30	0.0700397	-0.0218074	-0.0544535	-0.17128	Eps8l2	-0.946211
Q80TP3	0.410429	0.0834965	-0.0608523	-0.287752	Ubr5	-0.946079
O35345	0.0780597	0.09618	-0.0124917	-0.0285775	Kpna6	-0.945243
Q8BM72	0.117002	0.131355	-0.00254022	-0.0131962	Hspa13	-0.944662
Q9DBN4	0.0500605	0.055908	-0.00271314	-0.10191	P33monox	-0.944221
Q9CQT2	0.105768	0.0428629	0.0219582	-0.0348429	Rbm7	-0.941614
Q9Z2I0	0.165937	0.0623828	0.0139249	-0.045508	Letm1	-0.941607
Q9JIY5	0.076191	0.087139	0.0472103	-0.00190924	Htra2	-0.940725
Q3UMW8	-0.0621533	-0.189247	-0.34008	-0.352866	Cln5	-0.940297
P63276	0.287251	0.110794	-0.185787	-0.180573	Rps17	-0.940123
Q99KN2	0.594985	0.0784458	-0.0728348	-0.654339	Ciao1	-0.939714
Q80UU1	0.113417	0.0451425	0.0208479	-0.103224	Ankzf1	-0.937268
O35245	0.138547	0.0565289	-0.0428075	-0.394327	Pkd2	-0.936599
Q9D662	0.0425566	0.0305332	-0.0613858	-0.0544682	Sec23b	-0.936412
Q9D1G2	-0.0525716	-0.116104	-0.254542	-0.244089	Pmvk	-0.935571
Q62384	0.124344	0.0245145	-0.0319392	-0.0710521	Zpr1	-0.935257
Q8K0Q5	0.0448955	0.0122674	-0.0468966	-0.237044	Arhgap18	-0.934959
O70305	0.00531218	-0.00473149	-0.0913433	-0.0843732	Atxn2	-0.93434
Q9CXI5	-0.0476683	-0.0695282	-0.108129	-0.234201	Manf	-0.934254
O70439	0.142508	-0.0937692	-0.413927	-0.413207	Stx7	-0.934007
Q9DC04	0.0742291	0.139514	-0.0541871	-0.131718	Rgs3	-0.932396
Q8K1Z0	0.10413	0.127159	-0.0244144	-0.0324315	Coq9	-0.931718
Q8BYR2	0.234694	0.195748	0.1072	-0.172946	Lats1	-0.931635
Q9Z247	0.120481	0.0797338	-0.100528	-0.0809625	Fkbp9	-0.931374
Q91X51	0.105006	0.118771	-0.146141	-0.138768	Gorasp1	-0.930829
Q9Z1Y4	0.259017	0.23742	0.110362	-0.231548	Trip6	-0.930718
Q8BZ20	0.0381095	-0.0569974	-0.136187	-0.152381	Parp12	-0.930293
Q99K28	0.0933724	0.0364281	0.0107023	-0.13242	Arfgap2	-0.929405
Q9QYP6	0.124257	-0.227448	-0.721104	-0.702211	Azi2	-0.929357
Q80YR4	0.209266	0.276235	0.0688097	-0.215716	Znf598	-0.929041
Q9EQU5	0.0950638	0.108211	0.0175958	-0.16503	Set	-0.928331
Q6S5J6	0.251253	0.0220664	-0.0805111	-0.182438	Krit1	-0.928088
P17439	0.426543	0.643428	-0.020726	-0.222746	Gba	-0.927256
P55144	0.408445	0.272832	0.240553	0.00710933	Tyro3	-0.926724
Q8C7H1	-0.023148	0.0735652	-0.165547	-0.390696	Mmaa	-0.925325
Q9CQ02	0.00589259	0.203138	-0.2833	-0.590682	Commd4	-0.924524
Q65Z40	-0.0750641	-0.031785	-0.162319	-0.199935	Wapl	-0.924219
Q9R1J0	0.127656	0.0524409	-0.243819	-0.202953	Nsdhl	-0.924201
Q3TWI9	-0.176941	0.0039437	-0.440211	-0.717558	Tmem63b	-0.923904
Q9D6K9	0.0154091	0.0158091	-0.0626519	-0.264956	Cers5	-0.922337
Q3UQI9	0.270249	0.18354	0.0962806	-0.302261	Fam188b	-0.92172
Q9WU00	0.295754	0.134582	-0.00406467	-0.0193806	Nrf1	-0.921429
Q8CHP8	0.0899516	0.0797225	-0.0816337	-0.0619326	Pgp	-0.919325
Q7TQE6	0.656677	0.521273	-0.371387	-0.242165	Tmem57	-0.919079
O35943	-0.0970046	-0.0896974	-0.121098	-0.185521	Fxn	-0.918272
Q7TQA1	0.156232	0.103597	0.0647453	-0.144234	Igsf1	-0.91822
P60335	0.0653548	0.0620352	0.0243503	-0.0873527	Pcbp1	-0.918048
Q6NVF9	0.145524	0.0736779	0.0187728	0.00986455	Cpsf6	-0.917999
Q11136	0.178877	0.0933557	-0.00920256	-0.00277194	Pepd	-0.917042
Q80VQ0	0.0809126	-0.0202295	-0.0822561	-0.102656	Aldh3b1	-0.91527
Q8K4G5	0.0929199	-0.0498257	-0.0697367	-0.204649	Ablim1	-0.915103
Q99KD5	0.117799	0.160172	0.0442477	-0.144325	Unc45a	-0.915007
Q9Z0G9	-0.0300902	-0.0292589	-0.0715256	-0.190088	Cldn3	-0.914891
Q8R151	0.0566237	0.0302697	0.0268441	-0.0165637	Znfx1	-0.914273
Q9CR56	0.15708	0.0511239	-0.116801	-0.0932154	Nkiras2	-0.913341
P70697	0.0265724	0.0465068	-0.19	-0.170772	Urod	-0.911533
P70441	-0.0236761	0.0163548	-0.0706412	-0.168286	Slc9a3r1	-0.911202
Q8K012	0.0650731	0.0279584	-0.0125188	-0.221347	Fnbp1l	-0.910062
P24638	0.0117385	-0.0286683	-0.333675	-0.281232	Acp2	-0.909765
P47963	0.107652	0.174056	0.0186246	-0.212543	Rpl13	-0.909371
O55028	0.124373	0.180092	-0.08666	-0.0892075	Bckdk	-0.909181
Q8BMJ3	0.419197	0.490673	0.0936013	0.101902	Eif1ax	-0.908436
Q9D0F9	0.0556362	0.0701288	-0.0263717	-0.0219234	Pgm1	-0.908419
O70378	0.01784	0.00811697	-0.0094733	-0.0887782	Emc8	-0.908065
P07901	0.0681973	-0.035223	-0.0549706	-0.121407	Hsp90aa1	-0.907901
Q63932	0.085408	0.1326	0.0307486	-0.0301002	Map2k2	-0.907763
P41438	-0.0857335	-0.0146626	-0.237985	-0.269837	Slc19a1	-0.907104
Q62394	0.0406612	0.128067	-0.0919513	-0.159337	Znf185	-0.906531
Q921I2	0.680689	0.797638	0.465695	0.401456	Klhdc4	-0.905247
Q8BHW2	0.00717194	0.0767811	-0.101116	-0.150734	Oscp1	-0.905088
Q6NVD0	0.57291	0.265008	0.244797	-0.0808003	Frem2	-0.904658
Q99KU0	0.270547	0.0486486	-0.164935	-0.153086	Vmp1	-0.904637
Q60770	0.021856	0.0748582	-0.042341	-0.096	Stxbp3	-0.903256
Q9CPW4	0.137683	0.00529518	-0.839123	-0.670254	Arpc5	-0.902311
Q9CQS2	0.0365126	0.0583997	-0.000390498	-0.121014	Nop10	-0.902083
O54754	0.0732875	0.0530266	0.00691068	-0.205018	Aox1	-0.901913
Q9D0M1	0.101574	0.0470964	0.00738317	0.00466552	Prpsap1	-0.901611
O88291	0.081858	0.124234	0.0340815	-0.0115913	Znf326	-0.900996
Q922V4	-0.0335445	0.038114	-0.110768	-0.194741	Plrg1	-0.900827
P14211	0.00425897	0.0572767	-0.0608647	-0.261098	Calr	-0.900706
P25799	0.102525	0.0404776	-0.157743	-0.113827	Nfkb1	-0.900628
